# Highly Pathogenic Avian Influenza H5N5 in a Polar Bear and Atlantic Walrus, Svalbard, 2026, with Widespread Seroconversion in Polar Bears

**DOI:** 10.64898/2026.07.20.739480

**Authors:** Knut Madslien, Johanna Hol Fosse, Jon Aars, Cathrine Arnason Bøe, Magnus Andersen, Kayla Buhler, Ingvild Fjeldheim, Britt Gjerset, Torild Jørgensen, Ida Kristin Myhrvold, Andreas Rohringer, Kjersti Sturød, Morten Tryland, Bjørnar Ytrehus, Ragnhild Tønnessen, Ingebjørg Helena Nymo

## Abstract

Highly pathogenic avian influenza virus (HPAIV) subtype H5N5 was detected in a one-year-old polar bear (*Ursus maritimus*) and an adjacent adult Atlantic walrus (*Odobenus rosmarus rosmarus*), both found deceased in Raudfjorden, Svalbard. This represents the first confirmed case of HPAI in a European polar bear and the second in an Atlantic walrus. Viral genomes were nearly identical and harbored PB2-E627V, a marker associated with mammalian adaptation. Several polar bears, including the deceased individual, had previously been observed feeding on the walrus carcass. Antibodies against H5 were detected in 75% of polar bears in 2023 (n=36) and 97% in 2024-2025 (n=65), suggesting extensive circulation of HPAIV in the population following the first detections in birds in Svalbard in 2022, whereas no antibodies were detected in samples from 2014-2022 (n=243).
