## Appendix Table 2 for "Highly Pathogenic Avian Influenza H5N5 in a Polar Bear and Atlantic Walrus, Svalbard, 2026, with Widespread Seroconversion in Polar Bears"

### Sheet: App Table 2_FluMut
Appendix Table 2. Markers identified in Highly Pathogenic Avian Influenza Virus H5N5 from wildlife sampled in Svalbard and Jan Mayen between 2022 and 2026, using FluMut
GISAID ID	Subtype		Genotype	No.	Species	Host	Location(s)	Year	PB2	PB1	PB1-F2	PA	HA1	HA2	NP	NA	M1	M2	NS1
EPI_ISL_18963391 EPI_ISL_18963364 EPI_ISL_18963365 EPI_ISL_18963366 EPI_ISL_18963363 EPI_ISL_18877922 EPI_ISL_18963370	H5N5		EA-2021-I	7	Purple sand piper (1), great skua (4), glaucous gull (2)	Avian	Svalbard	2022-23	L89V, I495V, G309D, T339K, K389R, R477G, V598T, K627E, A676T	D3V, D622G	N66S	S37A, N383D, N409S	S107R, T108I, K218Q, S223R, S133A, T134A, S154N, V182N	K64E	None	NA§	N30D, I43M, T215A	None‡	P42S, K55E, K66E, L103F, I106M, C138F, V149A, N205S
EPI_ISL_19472336	H5N5		EA-2021-I	1	Atlantic walrus*	Mammalian	Svalbard	2023	L89V, I495V, G309D, K482R, V598T, E627K	Missing†	Missing†	Missing†	S107R, T108I, K218Q, S223R, S133A, T134A, S154N, V182N	K64E	Missing†	NA§	Missing†	Missing†	Missing†
EPI_ISL_20127650 EPI_ISL_20127327 EPI_ISL_20230160 EPI_ISL_20180979 EPI_ISL_20230163	H5N5		EA-2021-I	5	Arctic fox	Mammalian	Svalbard	2025	L89V, I495V, G309D, V598T, E627K,	D3V, H115Q, D622G	N66S	S37A, N383D, N409S	S107R, T108I, K218Q, S223R, S133A, T134A, S154N, V182N	K64E	None‡	NA§	N30D, I43M, T215A	None‡	P42S, K55E, K66E, L103F, I106M, C138F, V149A, N205S
EPI_ISL_20216223	H5N5		EA-2021-I	1	Glaucous gull	Avian	Jan Mayen	2025	L89V, G309D, K389R, V598T, E627K,	D3V, H115Q, D622G	N66S	S37A, N383D, N409S	S107R, T108I, K218Q, S223R, S133A, T134A, S154N, V182N	K64E	None‡	NA§	N30D, I43M, T215A	None‡	P42S, K55E, K66E, L103F, I106M, C138F, V149A, N205S
EPI_ISL_20456295	H5N5		EA-2021-I	1	Atlantic walrus	Mammalian	Svalbard	2026	L89V, I495V, G309D, V598T, E627V	D3V, D622G	N66S	S37A, N383D, N409S	S107R, T108I, K218Q, S223R, S133A, T134A, S154N, V182N	K64E	None‡	NA§	N30D, I43M, T215A	None‡	P42S, K55E, K66E, L103F, I106M, C138F, V149A, N205S
EPI_ISL_20456296	H5N5		EA-2021-I	1	Polar bear	Mammalian	Svalbard	2026	L89V, I495V, G309D, V598T, E627V	D3V, D622G	N66S	S37A, N383D, N409S	S107R, T108I, K218Q, S223R, S133A, T134A, S154N, V182N	K64E	None‡	NA§	N30D, I43M, T215A	None‡	P42S, K55E, K66E, L103F, I106M, C138F, V149A, N205S
*Postel et al., 2025 (partial genome)
†Missing, no sequence data
‡None, no relevant markers identified by FluMut
§NA, not applicable for analyses in FluMut due to NA stalk deletion
