## Appendix Table 3 for "Highly Pathogenic Avian Influenza H5N5 in a Polar Bear and Atlantic Walrus, Svalbard, 2026, with Widespread Seroconversion in Polar Bears"

### Sheet: App Table 3_anti H5 ELISA
Appendix Table 3. Results from anti-H5 ELISA of individual polar bears, collected in Svalbard between 2014 and 2025
ID	Year	Assay	SN-value
26175	2014	ID Screen_InfluenzaH5_Antibody_Competition_3-0_Multi-species	69.619
23952	2014	ID Screen_InfluenzaH5_Antibody_Competition_3-0_Multi-species	71.109
23965	2014	ID Screen_InfluenzaH5_Antibody_Competition_3-0_Multi-species	69.95
26201	2014	ID Screen_InfluenzaH5_Antibody_Competition_3-0_Multi-species	72.765
26200	2014	ID Screen_InfluenzaH5_Antibody_Competition_3-0_Multi-species	65.977
23985	2014	ID Screen_InfluenzaH5_Antibody_Competition_3-0_Multi-species	96.523
23648	2014	ID Screen_InfluenzaH5_Antibody_Competition_3-0_Multi-species	66.06
23575	2014	ID Screen_InfluenzaH5_Antibody_Competition_3-0_Multi-species	63.825
23980	2014	ID Screen_InfluenzaH5_Antibody_Competition_3-0_Multi-species	70.944
23785	2014	ID Screen_InfluenzaH5_Antibody_Competition_3-0_Multi-species	81.623
26206	2014	ID Screen_InfluenzaH5_Antibody_Competition_3-0_Multi-species	82.616
26177	2014	ID Screen_InfluenzaH5_Antibody_Competition_3-0_Multi-species	80.298
26204	2014	ID Screen_InfluenzaH5_Antibody_Competition_3-0_Multi-species	82.036
26017	2014	ID Screen_InfluenzaH5_Antibody_Competition_3-0_Multi-species	84.437
26205	2014	ID Screen_InfluenzaH5_Antibody_Competition_3-0_Multi-species	79.553
26208	2014	ID Screen_InfluenzaH5_Antibody_Competition_3-0_Multi-species	79.139
23992	2014	ID Screen_InfluenzaH5_Antibody_Competition_3-0_Multi-species	80.05
26211	2014	ID Screen_InfluenzaH5_Antibody_Competition_3-0_Multi-species	77.815
26209	2014	ID Screen_InfluenzaH5_Antibody_Competition_3-0_Multi-species	95.944
26210	2014	ID Screen_InfluenzaH5_Antibody_Competition_3-0_Multi-species	66.391
23711	2014	ID Screen_InfluenzaH5_Antibody_Competition_3-0_Multi-species	86.755
23732	2014	ID Screen_InfluenzaH5_Antibody_Competition_3-0_Multi-species	80.712
23741	2014	ID Screen_InfluenzaH5_Antibody_Competition_3-0_Multi-species	70.281
23997	2014	ID Screen_InfluenzaH5_Antibody_Competition_3-0_Multi-species	77.732
23996	2014	ID Screen_InfluenzaH5_Antibody_Competition_3-0_Multi-species	94.288
23937	2014	ID Screen_InfluenzaH5_Antibody_Competition_3-0_Multi-species	61.755
23683	2014	ID Screen_InfluenzaH5_Antibody_Competition_3-0_Multi-species	73.013
23689	2014	ID Screen_InfluenzaH5_Antibody_Competition_3-0_Multi-species	79.719
23909	2014	ID Screen_InfluenzaH5_Antibody_Competition_3-0_Multi-species	77.318
23882	2014	ID Screen_InfluenzaH5_Antibody_Competition_3-0_Multi-species	64.404
23686	2014	ID Screen_InfluenzaH5_Antibody_Competition_3-0_Multi-species	70.695
26213	2014	ID Screen_InfluenzaH5_Antibody_Competition_3-0_Multi-species	96.109
26214	2014	ID Screen_InfluenzaH5_Antibody_Competition_3-0_Multi-species	86.838
23916	2014	ID Screen_InfluenzaH5_Antibody_Competition_3-0_Multi-species	86.341
23927	2014	ID Screen_InfluenzaH5_Antibody_Competition_3-0_Multi-species	73.427
26212	2014	ID Screen_InfluenzaH5_Antibody_Competition_3-0_Multi-species	60.182
23872	2014	ID Screen_InfluenzaH5_Antibody_Competition_3-0_Multi-species	79.139
26107	2014	ID Screen_InfluenzaH5_Antibody_Competition_3-0_Multi-species	87.666
26215	2014	ID Screen_InfluenzaH5_Antibody_Competition_3-0_Multi-species	91.887
23682	2014	ID Screen_InfluenzaH5_Antibody_Competition_3-0_Multi-species	58.195
26218	2014	ID Screen_InfluenzaH5_Antibody_Competition_3-0_Multi-species	77.566
26219	2014	ID Screen_InfluenzaH5_Antibody_Competition_3-0_Multi-species	57.119
26216	2014	ID Screen_InfluenzaH5_Antibody_Competition_3-0_Multi-species	53.891
26220	2014	ID Screen_InfluenzaH5_Antibody_Competition_3-0_Multi-species	86.507
26217	2014	ID Screen_InfluenzaH5_Antibody_Competition_3-0_Multi-species	92.384
23797	2014	ID Screen_InfluenzaH5_Antibody_Competition_3-0_Multi-species	89.983
23287	2014	ID Screen_InfluenzaH5_Antibody_Competition_3-0_Multi-species	88.576
23944	2014	ID Screen_InfluenzaH5_Antibody_Competition_3-0_Multi-species	68.874
23495	2014	ID Screen_InfluenzaH5_Antibody_Competition_3-0_Multi-species	88.245
26135	2014	ID Screen_InfluenzaH5_Antibody_Competition_3-0_Multi-species	84.934
26021	2014	ID Screen_InfluenzaH5_Antibody_Competition_3-0_Multi-species	77.152
26043	2014	ID Screen_InfluenzaH5_Antibody_Competition_3-0_Multi-species	81.043
26126	2014	ID Screen_InfluenzaH5_Antibody_Competition_3-0_Multi-species	93.626
23952	2022	ID Screen_InfluenzaH5_Antibody_Competition_3-0_Multi-species	84.727
26380	2022	ID Screen_InfluenzaH5_Antibody_Competition_3-0_Multi-species	97.805
26295	2022	ID Screen_InfluenzaH5_Antibody_Competition_3-0_Multi-species	95.376
26255	2022	ID Screen_InfluenzaH5_Antibody_Competition_3-0_Multi-species	80.897
26335	2022	ID Screen_InfluenzaH5_Antibody_Competition_3-0_Multi-species	95.563
26399	2022	ID Screen_InfluenzaH5_Antibody_Competition_3-0_Multi-species	76.693
26310	2022	ID Screen_InfluenzaH5_Antibody_Competition_3-0_Multi-species	84.633
23703	2022	ID Screen_InfluenzaH5_Antibody_Competition_3-0_Multi-species	81.364
26358	2022	ID Screen_InfluenzaH5_Antibody_Competition_3-0_Multi-species	86.221
23881	2014	ID Screen_InfluenzaH5_Antibody_Competition_3-0_Multi-species	55.215
26221	2014	ID Screen_InfluenzaH5_Antibody_Competition_3-0_Multi-species	91.308
26224	2014	ID Screen_InfluenzaH5_Antibody_Competition_3-0_Multi-species	83.444
26207	2014	ID Screen_InfluenzaH5_Antibody_Competition_3-0_Multi-species	90.563
7968	2014	ID Screen_InfluenzaH5_Antibody_Competition_3-0_Multi-species	77.732
26173	2014	ID Screen_InfluenzaH5_Antibody_Competition_3-0_Multi-species	82.616
26284	2016	ID Screen_InfluenzaH5_Antibody_Competition_3-0_Multi-species	75.99
26135	2016	ID Screen_InfluenzaH5_Antibody_Competition_3-0_Multi-species	99.86
23741	2017	ID Screen_InfluenzaH5_Antibody_Competition_3-0_Multi-species	87.903
26403	2022	ID Screen_InfluenzaH5_Antibody_Competition_3-0_Multi-species	91.92
26038	2022	ID Screen_InfluenzaH5_Antibody_Competition_3-0_Multi-species	97.618
26171	2022	ID Screen_InfluenzaH5_Antibody_Competition_3-0_Multi-species	94.629
26404	2022	ID Screen_InfluenzaH5_Antibody_Competition_3-0_Multi-species	89.771
26406	2022	ID Screen_InfluenzaH5_Antibody_Competition_3-0_Multi-species	76.319
26408	2022	ID Screen_InfluenzaH5_Antibody_Competition_3-0_Multi-species	92.667
26411	2022	ID Screen_InfluenzaH5_Antibody_Competition_3-0_Multi-species	86.688
26052	2022	ID Screen_InfluenzaH5_Antibody_Competition_3-0_Multi-species	57.823
26240	2022	ID Screen_InfluenzaH5_Antibody_Competition_3-0_Multi-species	94.816
23882	2022	ID Screen_InfluenzaH5_Antibody_Competition_3-0_Multi-species	73.704
23689	2022	ID Screen_InfluenzaH5_Antibody_Competition_3-0_Multi-species	102.2
26043	2022	ID Screen_InfluenzaH5_Antibody_Competition_3-0_Multi-species	99.486
23937	2022	ID Screen_InfluenzaH5_Antibody_Competition_3-0_Multi-species	99.58
26339	2022	ID Screen_InfluenzaH5_Antibody_Competition_3-0_Multi-species	95.096
23992	2022	ID Screen_InfluenzaH5_Antibody_Competition_3-0_Multi-species	76.88
26282	2022	ID Screen_InfluenzaH5_Antibody_Competition_3-0_Multi-species	81.364
23980	2022	ID Screen_InfluenzaH5_Antibody_Competition_3-0_Multi-species	99.299
26296	2022	ID Screen_InfluenzaH5_Antibody_Competition_3-0_Multi-species	81.738
26394	2023	ID Screen_InfluenzaH5_Antibody_Competition_3-0_Multi-species	6.3522
26295	2023	ID Screen_InfluenzaH5_Antibody_Competition_3-0_Multi-species	5.2312
26236	2023	ID Screen_InfluenzaH5_Antibody_Competition_3-0_Multi-species	4.951
26283	2023	ID Screen_InfluenzaH5_Antibody_Competition_3-0_Multi-species	5.418
23937	2023	ID Screen_InfluenzaH5_Antibody_Competition_3-0_Multi-species	9.3414
23992	2023	ID Screen_InfluenzaH5_Antibody_Competition_3-0_Multi-species	5.6049
26047	2023	ID Screen_InfluenzaH5_Antibody_Competition_3-0_Multi-species	5.6049
26365	2023	ID Screen_InfluenzaH5_Antibody_Competition_3-0_Multi-species	5.8851
26425	2023	ID Screen_InfluenzaH5_Antibody_Competition_3-0_Multi-species	5.6983
26420	2023	ID Screen_InfluenzaH5_Antibody_Competition_3-0_Multi-species	87.716
26240	2023	ID Screen_InfluenzaH5_Antibody_Competition_3-0_Multi-species	87.716
26052	2023	ID Screen_InfluenzaH5_Antibody_Competition_3-0_Multi-species	63.055
26339	2023	ID Screen_InfluenzaH5_Antibody_Competition_3-0_Multi-species	98.085
26380	2023	ID Screen_InfluenzaH5_Antibody_Competition_3-0_Multi-species	5.418
26424	2023	ID Screen_InfluenzaH5_Antibody_Competition_3-0_Multi-species	5.3246
26426	2023	ID Screen_InfluenzaH5_Antibody_Competition_3-0_Multi-species	6.3522
26310	2023	ID Screen_InfluenzaH5_Antibody_Competition_3-0_Multi-species	5.1378
26021	2023	ID Screen_InfluenzaH5_Antibody_Competition_3-0_Multi-species	90.145
26363	2023	ID Screen_InfluenzaH5_Antibody_Competition_3-0_Multi-species	87.996
26281	2023	ID Screen_InfluenzaH5_Antibody_Competition_3-0_Multi-species	89.024
26430	2023	ID Screen_InfluenzaH5_Antibody_Competition_3-0_Multi-species	5.6983
26432	2023	ID Screen_InfluenzaH5_Antibody_Competition_3-0_Multi-species	5.3246
26431	2023	ID Screen_InfluenzaH5_Antibody_Competition_3-0_Multi-species	5.418
23980	2023	ID Screen_InfluenzaH5_Antibody_Competition_3-0_Multi-species	6.1653
23771	2023	ID Screen_InfluenzaH5_Antibody_Competition_3-0_Multi-species	6.6324
26434	2023	ID Screen_InfluenzaH5_Antibody_Competition_3-0_Multi-species	5.5114
23956	2023	ID Screen_InfluenzaH5_Antibody_Competition_3-0_Multi-species	94.348
26254	2023	ID Screen_InfluenzaH5_Antibody_Competition_3-0_Multi-species	7.66
26439	2023	ID Screen_InfluenzaH5_Antibody_Competition_3-0_Multi-species	6.6324
26436	2023	ID Screen_InfluenzaH5_Antibody_Competition_3-0_Multi-species	6.7258
26438	2023	ID Screen_InfluenzaH5_Antibody_Competition_3-0_Multi-species	7.66
26084	2023	ID Screen_InfluenzaH5_Antibody_Competition_3-0_Multi-species	6.539
26412	2023	ID Screen_InfluenzaH5_Antibody_Competition_3-0_Multi-species	4.6889
26392	2023	ID Screen_InfluenzaH5_Antibody_Competition_3-0_Multi-species	5.2312
23816	2023	ID Screen_InfluenzaH5_Antibody_Competition_3-0_Multi-species	5.5906
26296	2023	ID Screen_InfluenzaH5_Antibody_Competition_3-0_Multi-species	82.236
26308	2024	ID Screen_InfluenzaH5_Antibody_Competition_3-0_Multi-species	4.9594
26024	2014	ID Screen_InfluenzaH5_Antibody_Competition_3-0_Multi-species	74.917
26179	2014	ID Screen_InfluenzaH5_Antibody_Competition_3-0_Multi-species	87.003
26223	2014	ID Screen_InfluenzaH5_Antibody_Competition_3-0_Multi-species	71.358
23219	2014	ID Screen_InfluenzaH5_Antibody_Competition_3-0_Multi-species	73.262
26013	2014	ID Screen_InfluenzaH5_Antibody_Competition_3-0_Multi-species	94.95
26113	2014	ID Screen_InfluenzaH5_Antibody_Competition_3-0_Multi-species	88.99
23956	2014	ID Screen_InfluenzaH5_Antibody_Competition_3-0_Multi-species	104.47
26225	2014	ID Screen_InfluenzaH5_Antibody_Competition_3-0_Multi-species	90.811
26226	2014	ID Screen_InfluenzaH5_Antibody_Competition_3-0_Multi-species	84.685
26113	2015	ID Screen_InfluenzaH5_Antibody_Competition_3-0_Multi-species	88.576
26229	2015	ID Screen_InfluenzaH5_Antibody_Competition_3-0_Multi-species	64.321
23952	2015	ID Screen_InfluenzaH5_Antibody_Competition_3-0_Multi-species	74.421
26022	2015	ID Screen_InfluenzaH5_Antibody_Competition_3-0_Multi-species	80.712
7968	2015	ID Screen_InfluenzaH5_Antibody_Competition_3-0_Multi-species	81.954
26179	2015	ID Screen_InfluenzaH5_Antibody_Competition_3-0_Multi-species	80.96
26117	2015	ID Screen_InfluenzaH5_Antibody_Competition_3-0_Multi-species	73.841
26230	2015	ID Screen_InfluenzaH5_Antibody_Competition_3-0_Multi-species	77.401
26094	2015	ID Screen_InfluenzaH5_Antibody_Competition_3-0_Multi-species	95.199
23500	2015	ID Screen_InfluenzaH5_Antibody_Competition_3-0_Multi-species	60.596
26021	2015	ID Screen_InfluenzaH5_Antibody_Competition_3-0_Multi-species	78.808
26043	2015	ID Screen_InfluenzaH5_Antibody_Competition_3-0_Multi-species	91.887
26126	2015	ID Screen_InfluenzaH5_Antibody_Competition_3-0_Multi-species	82.616
23689	2015	ID Screen_InfluenzaH5_Antibody_Competition_3-0_Multi-species	72.599
23688	2015	ID Screen_InfluenzaH5_Antibody_Competition_3-0_Multi-species	43.957
26235	2015	ID Screen_InfluenzaH5_Antibody_Competition_3-0_Multi-species	77.401
23979	2015	ID Screen_InfluenzaH5_Antibody_Competition_3-0_Multi-species	81.126
23971	2015	ID Screen_InfluenzaH5_Antibody_Competition_3-0_Multi-species	91.391
26202	2015	ID Screen_InfluenzaH5_Antibody_Competition_3-0_Multi-species	81.954
26203	2015	ID Screen_InfluenzaH5_Antibody_Competition_3-0_Multi-species	80.546
23980	2015	ID Screen_InfluenzaH5_Antibody_Competition_3-0_Multi-species	80.298
23816	2015	ID Screen_InfluenzaH5_Antibody_Competition_3-0_Multi-species	82.699
23741	2015	ID Screen_InfluenzaH5_Antibody_Competition_3-0_Multi-species	87.252
23803	2015	ID Screen_InfluenzaH5_Antibody_Competition_3-0_Multi-species	88.742
23939	2015	ID Screen_InfluenzaH5_Antibody_Competition_3-0_Multi-species	99.663
26018	2015	ID Screen_InfluenzaH5_Antibody_Competition_3-0_Multi-species	104.8
26241	2015	ID Screen_InfluenzaH5_Antibody_Competition_3-0_Multi-species	94.693
23687	2015	ID Screen_InfluenzaH5_Antibody_Competition_3-0_Multi-species	92.249
26165	2015	ID Screen_InfluenzaH5_Antibody_Competition_3-0_Multi-species	65.459
26218	2015	ID Screen_InfluenzaH5_Antibody_Competition_3-0_Multi-species	79.107
26243	2015	ID Screen_InfluenzaH5_Antibody_Competition_3-0_Multi-species	88.458
23913	2015	ID Screen_InfluenzaH5_Antibody_Competition_3-0_Multi-species	75.653
26242	2015	ID Screen_InfluenzaH5_Antibody_Competition_3-0_Multi-species	60.489
26213	2015	ID Screen_InfluenzaH5_Antibody_Competition_3-0_Multi-species	87.279
23935	2015	ID Screen_InfluenzaH5_Antibody_Competition_3-0_Multi-species	68.155
23872	2015	ID Screen_InfluenzaH5_Antibody_Competition_3-0_Multi-species	76.411
26076	2015	ID Screen_InfluenzaH5_Antibody_Competition_3-0_Multi-species	69.587
23811	2015	ID Screen_InfluenzaH5_Antibody_Competition_3-0_Multi-species	65.206
23732	2015	ID Screen_InfluenzaH5_Antibody_Competition_3-0_Multi-species	70.682
26253	2015	ID Screen_InfluenzaH5_Antibody_Competition_3-0_Multi-species	82.308
26013	2015	ID Screen_InfluenzaH5_Antibody_Competition_3-0_Multi-species	80.118
23479	2015	ID Screen_InfluenzaH5_Antibody_Competition_3-0_Multi-species	85.847
23882	2016	ID Screen_InfluenzaH5_Antibody_Competition_3-0_Multi-species	61.078
23688	2016	ID Screen_InfluenzaH5_Antibody_Competition_3-0_Multi-species	53.243
26043	2016	ID Screen_InfluenzaH5_Antibody_Competition_3-0_Multi-species	90.143
23803	2016	ID Screen_InfluenzaH5_Antibody_Competition_3-0_Multi-species	88.121
23689	2016	ID Screen_InfluenzaH5_Antibody_Competition_3-0_Multi-species	77.759
26126	2016	ID Screen_InfluenzaH5_Antibody_Competition_3-0_Multi-species	84.667
23940	2016	ID Screen_InfluenzaH5_Antibody_Competition_3-0_Multi-species	74.979
23937	2016	ID Screen_InfluenzaH5_Antibody_Competition_3-0_Multi-species	73.884
23802	2016	ID Screen_InfluenzaH5_Antibody_Competition_3-0_Multi-species	80.539
26175	2016	ID Screen_InfluenzaH5_Antibody_Competition_3-0_Multi-species	73.041
26263	2016	ID Screen_InfluenzaH5_Antibody_Competition_3-0_Multi-species	86.521
26264	2016	ID Screen_InfluenzaH5_Antibody_Competition_3-0_Multi-species	63.016
26265	2016	ID Screen_InfluenzaH5_Antibody_Competition_3-0_Multi-species	80.455
23475	2016	ID Screen_InfluenzaH5_Antibody_Competition_3-0_Multi-species	62.426
26084	2016	ID Screen_InfluenzaH5_Antibody_Competition_3-0_Multi-species	71.693
23500	2016	ID Screen_InfluenzaH5_Antibody_Competition_3-0_Multi-species	57.54
26269	2016	ID Screen_InfluenzaH5_Antibody_Competition_3-0_Multi-species	86.352
26267	2016	ID Screen_InfluenzaH5_Antibody_Competition_3-0_Multi-species	68.492
26270	2016	ID Screen_InfluenzaH5_Antibody_Competition_3-0_Multi-species	89.301
26271	2016	ID Screen_InfluenzaH5_Antibody_Competition_3-0_Multi-species	72.367
26268	2016	ID Screen_InfluenzaH5_Antibody_Competition_3-0_Multi-species	75.316
23637	2016	ID Screen_InfluenzaH5_Antibody_Competition_3-0_Multi-species	61.415
26225	2016	ID Screen_InfluenzaH5_Antibody_Competition_3-0_Multi-species	76.158
26273	2016	ID Screen_InfluenzaH5_Antibody_Competition_3-0_Multi-species	76.832
23944	2016	ID Screen_InfluenzaH5_Antibody_Competition_3-0_Multi-species	62.932
26209	2016	ID Screen_InfluenzaH5_Antibody_Competition_3-0_Multi-species	85.004
26103	2016	ID Screen_InfluenzaH5_Antibody_Competition_3-0_Multi-species	89.553
26278	2016	ID Screen_InfluenzaH5_Antibody_Competition_3-0_Multi-species	84.92
26211	2016	ID Screen_InfluenzaH5_Antibody_Competition_3-0_Multi-species	59.478
23977	2016	ID Screen_InfluenzaH5_Antibody_Competition_3-0_Multi-species	70.682
26088	2016	ID Screen_InfluenzaH5_Antibody_Competition_3-0_Multi-species	79.191
23745	2016	ID Screen_InfluenzaH5_Antibody_Competition_3-0_Multi-species	85.847
23952	2016	ID Screen_InfluenzaH5_Antibody_Competition_3-0_Multi-species	81.803
26128	2016	ID Screen_InfluenzaH5_Antibody_Competition_3-0_Multi-species	70.514
26094	2016	ID Screen_InfluenzaH5_Antibody_Competition_3-0_Multi-species	88.374
26052	2017	ID Screen_InfluenzaH5_Antibody_Competition_3-0_Multi-species	78.349
26126	2017	ID Screen_InfluenzaH5_Antibody_Competition_3-0_Multi-species	80.96
26017	2017	ID Screen_InfluenzaH5_Antibody_Competition_3-0_Multi-species	85.847
26254	2017	ID Screen_InfluenzaH5_Antibody_Competition_3-0_Multi-species	58.719
26255	2017	ID Screen_InfluenzaH5_Antibody_Competition_3-0_Multi-species	83.151
23980	2017	ID Screen_InfluenzaH5_Antibody_Competition_3-0_Multi-species	71.778
23479	2017	ID Screen_InfluenzaH5_Antibody_Competition_3-0_Multi-species	76.917
26238	2017	ID Screen_InfluenzaH5_Antibody_Competition_3-0_Multi-species	89.722
23992	2017	ID Screen_InfluenzaH5_Antibody_Competition_3-0_Multi-species	72.115
23913	2017	ID Screen_InfluenzaH5_Antibody_Competition_3-0_Multi-species	74.221
26209	2017	ID Screen_InfluenzaH5_Antibody_Competition_3-0_Multi-species	95.872
23899	2017	ID Screen_InfluenzaH5_Antibody_Competition_3-0_Multi-species	80.792
26211	2017	ID Screen_InfluenzaH5_Antibody_Competition_3-0_Multi-species	64.954
26088	2017	ID Screen_InfluenzaH5_Antibody_Competition_3-0_Multi-species	82.056
26179	2017	ID Screen_InfluenzaH5_Antibody_Competition_3-0_Multi-species	83.909
26301	2017	ID Screen_InfluenzaH5_Antibody_Competition_3-0_Multi-species	88.88
26302	2017	ID Screen_InfluenzaH5_Antibody_Competition_3-0_Multi-species	91.66
26205	2017	ID Screen_InfluenzaH5_Antibody_Competition_3-0_Multi-species	79.781
26303	2017	ID Screen_InfluenzaH5_Antibody_Competition_3-0_Multi-species	50.163
23703	2017	ID Screen_InfluenzaH5_Antibody_Competition_3-0_Multi-species	73.891
26304	2017	ID Screen_InfluenzaH5_Antibody_Competition_3-0_Multi-species	101.35
26131	2017	ID Screen_InfluenzaH5_Antibody_Competition_3-0_Multi-species	94.348
26306	2017	ID Screen_InfluenzaH5_Antibody_Competition_3-0_Multi-species	96.497
26027	2017	ID Screen_InfluenzaH5_Antibody_Competition_3-0_Multi-species	64.643
26305	2017	ID Screen_InfluenzaH5_Antibody_Competition_3-0_Multi-species	71.182
26024	2017	ID Screen_InfluenzaH5_Antibody_Competition_3-0_Multi-species	64.736
26307	2017	ID Screen_InfluenzaH5_Antibody_Competition_3-0_Multi-species	89.958
23965	2017	ID Screen_InfluenzaH5_Antibody_Competition_3-0_Multi-species	100.51
26291	2017	ID Screen_InfluenzaH5_Antibody_Competition_3-0_Multi-species	90.892
26273	2017	ID Screen_InfluenzaH5_Antibody_Competition_3-0_Multi-species	98.459
26101	2017	ID Screen_InfluenzaH5_Antibody_Competition_3-0_Multi-species	94.909
23495	2017	ID Screen_InfluenzaH5_Antibody_Competition_3-0_Multi-species	93.881
23284	2017	ID Screen_InfluenzaH5_Antibody_Competition_3-0_Multi-species	103.32
23811	2017	ID Screen_InfluenzaH5_Antibody_Competition_3-0_Multi-species	80.803
23732	2017	ID Screen_InfluenzaH5_Antibody_Competition_3-0_Multi-species	86.782
26235	2017	ID Screen_InfluenzaH5_Antibody_Competition_3-0_Multi-species	80.523
23882	2017	ID Screen_InfluenzaH5_Antibody_Competition_3-0_Multi-species	64.176
23822	2017	ID Screen_InfluenzaH5_Antibody_Competition_3-0_Multi-species	88.09
26310	2017	ID Screen_InfluenzaH5_Antibody_Competition_3-0_Multi-species	67.725
26312	2017	ID Screen_InfluenzaH5_Antibody_Competition_3-0_Multi-species	89.211
26311	2017	ID Screen_InfluenzaH5_Antibody_Competition_3-0_Multi-species	91.733
23956	2017	ID Screen_InfluenzaH5_Antibody_Competition_3-0_Multi-species	96.497
26024	2016	ID Screen_InfluenzaH5_Antibody_Competition_3-0_Multi-species	64.28
23958	2016	ID Screen_InfluenzaH5_Antibody_Competition_3-0_Multi-species	76.664
26279	2016	ID Screen_InfluenzaH5_Antibody_Competition_3-0_Multi-species	81.297
7968	2016	ID Screen_InfluenzaH5_Antibody_Competition_3-0_Multi-species	77.085
23811	2016	ID Screen_InfluenzaH5_Antibody_Competition_3-0_Multi-species	75.316
26131	2016	ID Screen_InfluenzaH5_Antibody_Competition_3-0_Multi-species	82.898
23732	2016	ID Screen_InfluenzaH5_Antibody_Competition_3-0_Multi-species	78.012
26287	2016	ID Screen_InfluenzaH5_Antibody_Competition_3-0_Multi-species	85.341
26102	2016	ID Screen_InfluenzaH5_Antibody_Competition_3-0_Multi-species	73.799
23771	2016	ID Screen_InfluenzaH5_Antibody_Competition_3-0_Multi-species	71.693
26235	2016	ID Screen_InfluenzaH5_Antibody_Competition_3-0_Multi-species	59.056
23980	2016	ID Screen_InfluenzaH5_Antibody_Competition_3-0_Multi-species	82.73
23979	2016	ID Screen_InfluenzaH5_Antibody_Competition_3-0_Multi-species	85.341
26292	2016	ID Screen_InfluenzaH5_Antibody_Competition_3-0_Multi-species	83.656
26288	2016	ID Screen_InfluenzaH5_Antibody_Competition_3-0_Multi-species	89.301
26291	2016	ID Screen_InfluenzaH5_Antibody_Competition_3-0_Multi-species	84.414
26290	2016	ID Screen_InfluenzaH5_Antibody_Competition_3-0_Multi-species	80.455
26293	2016	ID Screen_InfluenzaH5_Antibody_Competition_3-0_Multi-species	86.352
23996	2016	ID Screen_InfluenzaH5_Antibody_Competition_3-0_Multi-species	82.898
23881	2016	ID Screen_InfluenzaH5_Antibody_Competition_3-0_Multi-species	76.664
23355	2017	ID Screen_InfluenzaH5_Antibody_Competition_3-0_Multi-species	87.529
23706	2017	ID Screen_InfluenzaH5_Antibody_Competition_3-0_Multi-species	84.727
23976	2017	ID Screen_InfluenzaH5_Antibody_Competition_3-0_Multi-species	91.546
26313	2017	ID Screen_InfluenzaH5_Antibody_Competition_3-0_Multi-species	94.068
26128	2017	ID Screen_InfluenzaH5_Antibody_Competition_3-0_Multi-species	92.667
23798	2017	ID Screen_InfluenzaH5_Antibody_Competition_3-0_Multi-species	71.182
26052	2024	ID Screen_InfluenzaH5_Antibody_Competition_3-0_Multi-species	5.5906
26441	2024	ID Screen_InfluenzaH5_Antibody_Competition_3-0_Multi-species	4.6889
26146	2024	ID Screen_InfluenzaH5_Antibody_Competition_3-0_Multi-species	4.6889
23798	2024	ID Screen_InfluenzaH5_Antibody_Competition_3-0_Multi-species	4.7791
26284	2024	ID Screen_InfluenzaH5_Antibody_Competition_3-0_Multi-species	5.3201
26241	2024	ID Screen_InfluenzaH5_Antibody_Competition_3-0_Multi-species	5.2299
26450	2024	ID Screen_InfluenzaH5_Antibody_Competition_3-0_Multi-species	5.3201
26405	2024	ID Screen_InfluenzaH5_Antibody_Competition_3-0_Multi-species	4.8693
26214	2024	ID Screen_InfluenzaH5_Antibody_Competition_3-0_Multi-species	5.2299
26455	2024	ID Screen_InfluenzaH5_Antibody_Competition_3-0_Multi-species	6.312
23840	2024	ID Screen_InfluenzaH5_Antibody_Competition_3-0_Multi-species	4.5987
26022	2024	ID Screen_InfluenzaH5_Antibody_Competition_3-0_Multi-species	5.3201
26131	2024	ID Screen_InfluenzaH5_Antibody_Competition_3-0_Multi-species	5.2299
26444	2024	ID Screen_InfluenzaH5_Antibody_Competition_3-0_Multi-species	99.639
23980	2024	ID Screen_InfluenzaH5_Antibody_Competition_3-0_Multi-species	6.2218
26414	2024	ID Screen_InfluenzaH5_Antibody_Competition_3-0_Multi-species	4.5987
26345	2024	ID Screen_InfluenzaH5_Antibody_Competition_3-0_Multi-species	5.771
26240	2024	ID Screen_InfluenzaH5_Antibody_Competition_3-0_Multi-species	5.8611
23882	2024	ID Screen_InfluenzaH5_Antibody_Competition_3-0_Multi-species	5.3201
26126	2024	ID Screen_InfluenzaH5_Antibody_Competition_3-0_Multi-species	4.8693
26171	2024	ID Screen_InfluenzaH5_Antibody_Competition_3-0_Multi-species	5.2299
26447	2024	ID Screen_InfluenzaH5_Antibody_Competition_3-0_Multi-species	5.3201
26420	2024	ID Screen_InfluenzaH5_Antibody_Competition_3-0_Multi-species	4.9594
26043	2024	ID Screen_InfluenzaH5_Antibody_Competition_3-0_Multi-species	5.0496
23913	2024	ID Screen_InfluenzaH5_Antibody_Competition_3-0_Multi-species	5.1398
26448	2024	ID Screen_InfluenzaH5_Antibody_Competition_3-0_Multi-species	5.4103
26442	2025	ID Screen_InfluenzaH5_Antibody_Competition_3-0_Multi-species	4.5987
26211	2025	ID Screen_InfluenzaH5_Antibody_Competition_3-0_Multi-species	5.3201
26135	2025	ID Screen_InfluenzaH5_Antibody_Competition_3-0_Multi-species	5.771
26443	2025	ID Screen_InfluenzaH5_Antibody_Competition_3-0_Multi-species	4.5086
26308	2025	ID Screen_InfluenzaH5_Antibody_Competition_3-0_Multi-species	4.9594
26282	2025	ID Screen_InfluenzaH5_Antibody_Competition_3-0_Multi-species	5.3201
26394	2025	ID Screen_InfluenzaH5_Antibody_Competition_3-0_Multi-species	5.0496
26465	2025	ID Screen_InfluenzaH5_Antibody_Competition_3-0_Multi-species	5.6808
26295	2025	ID Screen_InfluenzaH5_Antibody_Competition_3-0_Multi-species	4.7791
26017	2025	ID Screen_InfluenzaH5_Antibody_Competition_3-0_Multi-species	4.7791
26284	2025	ID Screen_InfluenzaH5_Antibody_Competition_3-0_Multi-species	4.9594
26131	2025	ID Screen_InfluenzaH5_Antibody_Competition_3-0_Multi-species	4.5086
26283	2025	ID Screen_InfluenzaH5_Antibody_Competition_3-0_Multi-species	4.6889
26013	2025	ID Screen_InfluenzaH5_Antibody_Competition_3-0_Multi-species	51.578
26467	2025	ID Screen_InfluenzaH5_Antibody_Competition_3-0_Multi-species	4.5987
26468	2025	ID Screen_InfluenzaH5_Antibody_Competition_3-0_Multi-species	4.7791
26254	2025	ID Screen_InfluenzaH5_Antibody_Competition_3-0_Multi-species	5.2299
26469	2025	ID Screen_InfluenzaH5_Antibody_Competition_3-0_Multi-species	4.7791
26471	2025	ID Screen_InfluenzaH5_Antibody_Competition_3-0_Multi-species	4.5086
26470	2025	ID Screen_InfluenzaH5_Antibody_Competition_3-0_Multi-species	4.9594
23956	2025	ID Screen_InfluenzaH5_Antibody_Competition_3-0_Multi-species	4.9594
26433	2025	ID Screen_InfluenzaH5_Antibody_Competition_3-0_Multi-species	4.8693
23980	2025	ID Screen_InfluenzaH5_Antibody_Competition_3-0_Multi-species	5.0496
26052	2025	ID Screen_InfluenzaH5_Antibody_Competition_3-0_Multi-species	5.4103
26102	2025	ID Screen_InfluenzaH5_Antibody_Competition_3-0_Multi-species	5.9513
26240	2025	ID Screen_InfluenzaH5_Antibody_Competition_3-0_Multi-species	4.9594
23882	2025	ID Screen_InfluenzaH5_Antibody_Competition_3-0_Multi-species	4.9594
26476	2025	ID Screen_InfluenzaH5_Antibody_Competition_3-0_Multi-species	5.5906
26345	2025	ID Screen_InfluenzaH5_Antibody_Competition_3-0_Multi-species	6.5825
26171	2025	ID Screen_InfluenzaH5_Antibody_Competition_3-0_Multi-species	5.4103
26126	2025	ID Screen_InfluenzaH5_Antibody_Competition_3-0_Multi-species	5.5005
23936	2025	ID Screen_InfluenzaH5_Antibody_Competition_3-0_Multi-species	5.5906
26405	2025	ID Screen_InfluenzaH5_Antibody_Competition_3-0_Multi-species	4.7791
26214	2025	ID Screen_InfluenzaH5_Antibody_Competition_3-0_Multi-species	4.8693
23933	2025	ID Screen_InfluenzaH5_Antibody_Competition_3-0_Multi-species	5.0496
26477	2025	ID Screen_InfluenzaH5_Antibody_Competition_3-0_Multi-species	5.2299
26263	2025	ID Screen_InfluenzaH5_Antibody_Competition_3-0_Multi-species	5.0496
26236	2025	ID Screen_InfluenzaH5_Antibody_Competition_3-0_Multi-species	5.9513
