## Appendix Table 4 for "Highly Pathogenic Avian Influenza H5N5 in a Polar Bear and Atlantic Walrus, Svalbard, 2026, with Widespread Seroconversion in Polar Bears"

### Sheet: App Table 4_anti-NP
Appendix Table 4. Results from anti-NP ELISA of individual polar bears, collected in Svalbard between 1993 and 2025
ID	Year	Assay	SN-value
7848	1993	ID Screen_InfluenzaA_Antibody_Competition_Multi-species	101.342
7849	1993	ID Screen_InfluenzaA_Antibody_Competition_Multi-species	102.021
7885	1994	ID Screen_InfluenzaA_Antibody_Competition_Multi-species	102.214
23058	1996	ID Screen_InfluenzaA_Antibody_Competition_Multi-species	99.9976
23003	1996	ID Screen_InfluenzaA_Antibody_Competition_Multi-species	100.507
23021	1996	ID Screen_InfluenzaA_Antibody_Competition_Multi-species	100.12
23059	1996	ID Screen_InfluenzaA_Antibody_Competition_Multi-species	104.47
23060	1996	ID Screen_InfluenzaA_Antibody_Competition_Multi-species	106.11
23061	1996	ID Screen_InfluenzaA_Antibody_Competition_Multi-species	96.3705
23139	1997	ID Screen_InfluenzaA_Antibody_Competition_Multi-species	102.922
23073	1997	ID Screen_InfluenzaA_Antibody_Competition_Multi-species	93.3366
23078	1997	ID Screen_InfluenzaA_Antibody_Competition_Multi-species	96.3598
23083	1997	ID Screen_InfluenzaA_Antibody_Competition_Multi-species	101.199
23110	1997	ID Screen_InfluenzaA_Antibody_Competition_Multi-species	101.668
23119	1997	ID Screen_InfluenzaA_Antibody_Competition_Multi-species	95.9556
23121	1997	ID Screen_InfluenzaA_Antibody_Competition_Multi-species	98.3591
23122	1997	ID Screen_InfluenzaA_Antibody_Competition_Multi-species	96.058
23136	1997	ID Screen_InfluenzaA_Antibody_Competition_Multi-species	104.601
23147	1997	ID Screen_InfluenzaA_Antibody_Competition_Multi-species	101.697
23151	1997	ID Screen_InfluenzaA_Antibody_Competition_Multi-species	96.6997
23164	1997	ID Screen_InfluenzaA_Antibody_Competition_Multi-species	95.2219
23183	1997	ID Screen_InfluenzaA_Antibody_Competition_Multi-species	91.624
23219	1998	ID Screen_InfluenzaA_Antibody_Competition_Multi-species	103.252
23229	1998	ID Screen_InfluenzaA_Antibody_Competition_Multi-species	97.9495
23236	1998	ID Screen_InfluenzaA_Antibody_Competition_Multi-species	96.098
23260	1998	ID Screen_InfluenzaA_Antibody_Competition_Multi-species	97.0726
23274	1998	ID Screen_InfluenzaA_Antibody_Competition_Multi-species	90.7445
23309	1998	ID Screen_InfluenzaA_Antibody_Competition_Multi-species	98.3687
23329	1998	ID Screen_InfluenzaA_Antibody_Competition_Multi-species	95.7525
7808	1998	ID Screen_InfluenzaA_Antibody_Competition_Multi-species	101.321
7854	1998	ID Screen_InfluenzaA_Antibody_Competition_Multi-species	101.117
7855	1998	ID Screen_InfluenzaA_Antibody_Competition_Multi-species	94.9399
23185	1998	ID Screen_InfluenzaA_Antibody_Competition_Multi-species	113.097
23187	1998	ID Screen_InfluenzaA_Antibody_Competition_Multi-species	105.483
23188	1998	ID Screen_InfluenzaA_Antibody_Competition_Multi-species	105.802
23196	1998	ID Screen_InfluenzaA_Antibody_Competition_Multi-species	102.298
23206	1998	ID Screen_InfluenzaA_Antibody_Competition_Multi-species	89.0339
23208	1998	ID Screen_InfluenzaA_Antibody_Competition_Multi-species	97.3384
23211	1998	ID Screen_InfluenzaA_Antibody_Competition_Multi-species	100.253
23213	1998	ID Screen_InfluenzaA_Antibody_Competition_Multi-species	108.95
23214	1998	ID Screen_InfluenzaA_Antibody_Competition_Multi-species	107.29
23215	1998	ID Screen_InfluenzaA_Antibody_Competition_Multi-species	106.674
23220	1998	ID Screen_InfluenzaA_Antibody_Competition_Multi-species	99.3939
23221	1998	ID Screen_InfluenzaA_Antibody_Competition_Multi-species	106.157
23223	1998	ID Screen_InfluenzaA_Antibody_Competition_Multi-species	103.264
23232	1998	ID Screen_InfluenzaA_Antibody_Competition_Multi-species	97.1313
23247	1998	ID Screen_InfluenzaA_Antibody_Competition_Multi-species	101.708
23250	1998	ID Screen_InfluenzaA_Antibody_Competition_Multi-species	96.9091
23251	1998	ID Screen_InfluenzaA_Antibody_Competition_Multi-species	99.3473
23259	1998	ID Screen_InfluenzaA_Antibody_Competition_Multi-species	99.3264
23276	1998	ID Screen_InfluenzaA_Antibody_Competition_Multi-species	94.1566
23284	1998	ID Screen_InfluenzaA_Antibody_Competition_Multi-species	96.3838
23297	1998	ID Screen_InfluenzaA_Antibody_Competition_Multi-species	101.911
23298	1998	ID Screen_InfluenzaA_Antibody_Competition_Multi-species	101.556
23379	1999	ID Screen_InfluenzaA_Antibody_Competition_Multi-species	90.3232
23388	1999	ID Screen_InfluenzaA_Antibody_Competition_Multi-species	93.702
23393	1999	ID Screen_InfluenzaA_Antibody_Competition_Multi-species	93.0758
23396	1999	ID Screen_InfluenzaA_Antibody_Competition_Multi-species	96.0354
23405	1999	ID Screen_InfluenzaA_Antibody_Competition_Multi-species	94.5758
23407	1999	ID Screen_InfluenzaA_Antibody_Competition_Multi-species	99.0909
23413	1999	ID Screen_InfluenzaA_Antibody_Competition_Multi-species	104.099
23416	1999	ID Screen_InfluenzaA_Antibody_Competition_Multi-species	102.075
23425	1999	ID Screen_InfluenzaA_Antibody_Competition_Multi-species	98.6977
23428	1999	ID Screen_InfluenzaA_Antibody_Competition_Multi-species	98.4319
7821	1999	ID Screen_InfluenzaA_Antibody_Competition_Multi-species	104.298
23081	1999	ID Screen_InfluenzaA_Antibody_Competition_Multi-species	104.402
23085	1999	ID Screen_InfluenzaA_Antibody_Competition_Multi-species	99.1279
23365	1999	ID Screen_InfluenzaA_Antibody_Competition_Multi-species	99.8903
23366	1999	ID Screen_InfluenzaA_Antibody_Competition_Multi-species	95.8277
23368	1999	ID Screen_InfluenzaA_Antibody_Competition_Multi-species	100.632
23369	1999	ID Screen_InfluenzaA_Antibody_Competition_Multi-species	100.413
23372	1999	ID Screen_InfluenzaA_Antibody_Competition_Multi-species	100.919
23375	1999	ID Screen_InfluenzaA_Antibody_Competition_Multi-species	95.154
23376	1999	ID Screen_InfluenzaA_Antibody_Competition_Multi-species	92.096
23380	1999	ID Screen_InfluenzaA_Antibody_Competition_Multi-species	103.363
23381	1999	ID Screen_InfluenzaA_Antibody_Competition_Multi-species	101.101
23385	1999	ID Screen_InfluenzaA_Antibody_Competition_Multi-species	98.8889
23386	1999	ID Screen_InfluenzaA_Antibody_Competition_Multi-species	96.4596
23387	1999	ID Screen_InfluenzaA_Antibody_Competition_Multi-species	96.2576
23389	1999	ID Screen_InfluenzaA_Antibody_Competition_Multi-species	95.3687
23399	1999	ID Screen_InfluenzaA_Antibody_Competition_Multi-species	95.7475
7803	2000	ID Screen_InfluenzaA_Antibody_Competition_Multi-species	100.026
7729	2000	ID Screen_InfluenzaA_Antibody_Competition_Multi-species	98.2526
7863	2000	ID Screen_InfluenzaA_Antibody_Competition_Multi-species	91.6217
7893	2000	ID Screen_InfluenzaA_Antibody_Competition_Multi-species	95.0786
7955	2000	ID Screen_InfluenzaA_Antibody_Competition_Multi-species	99.3893
23105	2000	ID Screen_InfluenzaA_Antibody_Competition_Multi-species	99.71
23177	2000	ID Screen_InfluenzaA_Antibody_Competition_Multi-species	100.587
23388	2000	ID Screen_InfluenzaA_Antibody_Competition_Multi-species	101.54
23432	2000	ID Screen_InfluenzaA_Antibody_Competition_Multi-species	94.0552
23457	2000	ID Screen_InfluenzaA_Antibody_Competition_Multi-species	96.5171
23461	2000	ID Screen_InfluenzaA_Antibody_Competition_Multi-species	91.1029
23465	2000	ID Screen_InfluenzaA_Antibody_Competition_Multi-species	91.5462
23466	2000	ID Screen_InfluenzaA_Antibody_Competition_Multi-species	94.0128
23476	2000	ID Screen_InfluenzaA_Antibody_Competition_Multi-species	100.21
23484	2000	ID Screen_InfluenzaA_Antibody_Competition_Multi-species	100.106
23517	2000	ID Screen_InfluenzaA_Antibody_Competition_Multi-species	99.2289
7932	2000	ID Screen_InfluenzaA_Antibody_Competition_Multi-species	89.7807
23083	2000	ID Screen_InfluenzaA_Antibody_Competition_Multi-species	96.1414
23211	2000	ID Screen_InfluenzaA_Antibody_Competition_Multi-species	100.268
23287	2000	ID Screen_InfluenzaA_Antibody_Competition_Multi-species	97.1749
23373	2000	ID Screen_InfluenzaA_Antibody_Competition_Multi-species	88.4961
23431	2000	ID Screen_InfluenzaA_Antibody_Competition_Multi-species	96.2768
23433	2000	ID Screen_InfluenzaA_Antibody_Competition_Multi-species	98.2141
23438	2000	ID Screen_InfluenzaA_Antibody_Competition_Multi-species	97.8225
23442	2000	ID Screen_InfluenzaA_Antibody_Competition_Multi-species	96.5013
23444	2000	ID Screen_InfluenzaA_Antibody_Competition_Multi-species	106.36
23451	2000	ID Screen_InfluenzaA_Antibody_Competition_Multi-species	100.183
23453	2000	ID Screen_InfluenzaA_Antibody_Competition_Multi-species	98.5535
23467	2000	ID Screen_InfluenzaA_Antibody_Competition_Multi-species	100.005
23472	2000	ID Screen_InfluenzaA_Antibody_Competition_Multi-species	101.086
23488	2000	ID Screen_InfluenzaA_Antibody_Competition_Multi-species	99.5248
23498	2000	ID Screen_InfluenzaA_Antibody_Competition_Multi-species	103.436
23506	2000	ID Screen_InfluenzaA_Antibody_Competition_Multi-species	100.971
23507	2000	ID Screen_InfluenzaA_Antibody_Competition_Multi-species	105.828
23690	2006	ID Screen_InfluenzaA_Antibody_Competition_Multi-species	98.2243
23705	2006	ID Screen_InfluenzaA_Antibody_Competition_Multi-species	96.5758
23731	2006	ID Screen_InfluenzaA_Antibody_Competition_Multi-species	97.2292
23814	2006	ID Screen_InfluenzaA_Antibody_Competition_Multi-species	92.0697
23815	2006	ID Screen_InfluenzaA_Antibody_Competition_Multi-species	93.4516
23826	2006	ID Screen_InfluenzaA_Antibody_Competition_Multi-species	95.4654
23831	2006	ID Screen_InfluenzaA_Antibody_Competition_Multi-species	96.3284
23841	2006	ID Screen_InfluenzaA_Antibody_Competition_Multi-species	100.309
23845	2006	ID Screen_InfluenzaA_Antibody_Competition_Multi-species	95.904
23857	2006	ID Screen_InfluenzaA_Antibody_Competition_Multi-species	97.7197
23861	2006	ID Screen_InfluenzaA_Antibody_Competition_Multi-species	97.1774
23863	2006	ID Screen_InfluenzaA_Antibody_Competition_Multi-species	94.2109
23869	2006	ID Screen_InfluenzaA_Antibody_Competition_Multi-species	77.7985
23872	2006	ID Screen_InfluenzaA_Antibody_Competition_Multi-species	96.3803
23683	2006	ID Screen_InfluenzaA_Antibody_Competition_Multi-species	96.8838
23846	2006	ID Screen_InfluenzaA_Antibody_Competition_Multi-species	99.4293
23816	2006	ID Screen_InfluenzaA_Antibody_Competition_Multi-species	98.0606
23734	2006	ID Screen_InfluenzaA_Antibody_Competition_Multi-species	102.237
23825	2006	ID Screen_InfluenzaA_Antibody_Competition_Multi-species	96.404
23836	2006	ID Screen_InfluenzaA_Antibody_Competition_Multi-species	80.096
23820	2006	ID Screen_InfluenzaA_Antibody_Competition_Multi-species	95.5404
23822	2006	ID Screen_InfluenzaA_Antibody_Competition_Multi-species	104.94
23687	2006	ID Screen_InfluenzaA_Antibody_Competition_Multi-species	96.1566
23819	2006	ID Screen_InfluenzaA_Antibody_Competition_Multi-species	102.433
23835	2006	ID Screen_InfluenzaA_Antibody_Competition_Multi-species	95.8433
23821	2006	ID Screen_InfluenzaA_Antibody_Competition_Multi-species	96.3081
23832	2006	ID Screen_InfluenzaA_Antibody_Competition_Multi-species	99.1227
23823	2006	ID Screen_InfluenzaA_Antibody_Competition_Multi-species	98.141
23830	2006	ID Screen_InfluenzaA_Antibody_Competition_Multi-species	103.436
23818	2006	ID Screen_InfluenzaA_Antibody_Competition_Multi-species	101.368
23865	2006	ID Screen_InfluenzaA_Antibody_Competition_Multi-species	90.6162
23878	2006	ID Screen_InfluenzaA_Antibody_Competition_Multi-species	106.522
23842	2006	ID Screen_InfluenzaA_Antibody_Competition_Multi-species	92.1044
23860	2006	ID Screen_InfluenzaA_Antibody_Competition_Multi-species	100.632
23833	2006	ID Screen_InfluenzaA_Antibody_Competition_Multi-species	90.3969
23357	2007	ID Screen_InfluenzaA_Antibody_Competition_Multi-species	96.4293
23479	2007	ID Screen_InfluenzaA_Antibody_Competition_Multi-species	98.6913
23636	2007	ID Screen_InfluenzaA_Antibody_Competition_Multi-species	98.9695
23637	2007	ID Screen_InfluenzaA_Antibody_Competition_Multi-species	76.6666
23639	2007	ID Screen_InfluenzaA_Antibody_Competition_Multi-species	98.7148
23679	2007	ID Screen_InfluenzaA_Antibody_Competition_Multi-species	93.5883
23689	2007	ID Screen_InfluenzaA_Antibody_Competition_Multi-species	91.7867
23690	2007	ID Screen_InfluenzaA_Antibody_Competition_Multi-species	92.895
23719	2007	ID Screen_InfluenzaA_Antibody_Competition_Multi-species	97.2858
23731	2007	ID Screen_InfluenzaA_Antibody_Competition_Multi-species	99.2336
23732	2007	ID Screen_InfluenzaA_Antibody_Competition_Multi-species	100.351
23738	2007	ID Screen_InfluenzaA_Antibody_Competition_Multi-species	99.3751
23831	2007	ID Screen_InfluenzaA_Antibody_Competition_Multi-species	100.399
23881	2007	ID Screen_InfluenzaA_Antibody_Competition_Multi-species	98.5073
23887	2007	ID Screen_InfluenzaA_Antibody_Competition_Multi-species	87.2545
23888	2007	ID Screen_InfluenzaA_Antibody_Competition_Multi-species	91.7914
23892	2007	ID Screen_InfluenzaA_Antibody_Competition_Multi-species	97.3754
23895	2007	ID Screen_InfluenzaA_Antibody_Competition_Multi-species	95.3182
23907	2007	ID Screen_InfluenzaA_Antibody_Competition_Multi-species	99.1016
23909	2007	ID Screen_InfluenzaA_Antibody_Competition_Multi-species	101.653
23918	2007	ID Screen_InfluenzaA_Antibody_Competition_Multi-species	93.6162
23637	2008	ID Screen_InfluenzaA_Antibody_Competition_Multi-species	85.3963
23688	2008	ID Screen_InfluenzaA_Antibody_Competition_Multi-species	97.8282
23689	2008	ID Screen_InfluenzaA_Antibody_Competition_Multi-species	93.909
23703	2008	ID Screen_InfluenzaA_Antibody_Competition_Multi-species	92.5413
23714	2008	ID Screen_InfluenzaA_Antibody_Competition_Multi-species	92.3197
23719	2008	ID Screen_InfluenzaA_Antibody_Competition_Multi-species	97.4037
23731	2008	ID Screen_InfluenzaA_Antibody_Competition_Multi-species	97.2009
23732	2008	ID Screen_InfluenzaA_Antibody_Competition_Multi-species	98.0404
23781	2008	ID Screen_InfluenzaA_Antibody_Competition_Multi-species	97.0406
23802	2008	ID Screen_InfluenzaA_Antibody_Competition_Multi-species	95.2154
23824	2008	ID Screen_InfluenzaA_Antibody_Competition_Multi-species	89.9804
23831	2008	ID Screen_InfluenzaA_Antibody_Competition_Multi-species	94.8145
23881	2008	ID Screen_InfluenzaA_Antibody_Competition_Multi-species	94.3995
23882	2008	ID Screen_InfluenzaA_Antibody_Competition_Multi-species	98.1961
23909	2008	ID Screen_InfluenzaA_Antibody_Competition_Multi-species	101.257
23931	2008	ID Screen_InfluenzaA_Antibody_Competition_Multi-species	99.3751
23935	2008	ID Screen_InfluenzaA_Antibody_Competition_Multi-species	99.7948
23939	2008	ID Screen_InfluenzaA_Antibody_Competition_Multi-species	97.0689
23942	2008	ID Screen_InfluenzaA_Antibody_Competition_Multi-species	82.9747
23944	2008	ID Screen_InfluenzaA_Antibody_Competition_Multi-species	92.0744
23945	2008	ID Screen_InfluenzaA_Antibody_Competition_Multi-species	93.8854
23948	2008	ID Screen_InfluenzaA_Antibody_Competition_Multi-species	93.6874
23809	2008	ID Screen_InfluenzaA_Antibody_Competition_Multi-species	98.2222
23866	2008	ID Screen_InfluenzaA_Antibody_Competition_Multi-species	98.8333
23756	2008	ID Screen_InfluenzaA_Antibody_Competition_Multi-species	102.736
23830	2008	ID Screen_InfluenzaA_Antibody_Competition_Multi-species	100.404
23810	2008	ID Screen_InfluenzaA_Antibody_Competition_Multi-species	102.272
23923	2008	ID Screen_InfluenzaA_Antibody_Competition_Multi-species	100.97
23934	2008	ID Screen_InfluenzaA_Antibody_Competition_Multi-species	96.2222
23949	2008	ID Screen_InfluenzaA_Antibody_Competition_Multi-species	95.5083
23898	2008	ID Screen_InfluenzaA_Antibody_Competition_Multi-species	97.4699
23955	2008	ID Screen_InfluenzaA_Antibody_Competition_Multi-species	98.1974
23973	2008	ID Screen_InfluenzaA_Antibody_Competition_Multi-species	98.0573
23976	2008	ID Screen_InfluenzaA_Antibody_Competition_Multi-species	99.8518
23978	2008	ID Screen_InfluenzaA_Antibody_Competition_Multi-species	97.513
7976	2008	ID Screen_InfluenzaA_Antibody_Competition_Multi-species	91.4127
23741	2008	ID Screen_InfluenzaA_Antibody_Competition_Multi-species	96.8663
7796	2008	ID Screen_InfluenzaA_Antibody_Competition_Multi-species	92.3288
23985	2008	ID Screen_InfluenzaA_Antibody_Competition_Multi-species	98.6177
7773	2010	ID Screen_InfluenzaA_Antibody_Competition_Multi-species	93.4044
23379	2010	ID Screen_InfluenzaA_Antibody_Competition_Multi-species	88.1869
23425	2010	ID Screen_InfluenzaA_Antibody_Competition_Multi-species	99.012
23694	2010	ID Screen_InfluenzaA_Antibody_Competition_Multi-species	93.6921
23719	2010	ID Screen_InfluenzaA_Antibody_Competition_Multi-species	95.6352
23917	2010	ID Screen_InfluenzaA_Antibody_Competition_Multi-species	97.5051
23944	2010	ID Screen_InfluenzaA_Antibody_Competition_Multi-species	98.9365
23992	2010	ID Screen_InfluenzaA_Antibody_Competition_Multi-species	96.8425
26023	2010	ID Screen_InfluenzaA_Antibody_Competition_Multi-species	102.987
26028	2010	ID Screen_InfluenzaA_Antibody_Competition_Multi-species	98.7023
26030	2010	ID Screen_InfluenzaA_Antibody_Competition_Multi-species	95.4182
26031	2010	ID Screen_InfluenzaA_Antibody_Competition_Multi-species	93.0884
23637	2010	ID Screen_InfluenzaA_Antibody_Competition_Multi-species	90.3238
23711	2010	ID Screen_InfluenzaA_Antibody_Competition_Multi-species	98.5261
26017	2010	ID Screen_InfluenzaA_Antibody_Competition_Multi-species	102.95
23997	2010	ID Screen_InfluenzaA_Antibody_Competition_Multi-species	98.2082
23355	2010	ID Screen_InfluenzaA_Antibody_Competition_Multi-species	98.2082
26008	2010	ID Screen_InfluenzaA_Antibody_Competition_Multi-species	98.2082
26035	2010	ID Screen_InfluenzaA_Antibody_Competition_Multi-species	98.2082
23949	2010	ID Screen_InfluenzaA_Antibody_Competition_Multi-species	98.2082
23985	2010	ID Screen_InfluenzaA_Antibody_Competition_Multi-species	98.2082
26029	2010	ID Screen_InfluenzaA_Antibody_Competition_Multi-species	98.2082
23531	2010	ID Screen_InfluenzaA_Antibody_Competition_Multi-species	98.2082
23672	2010	ID Screen_InfluenzaA_Antibody_Competition_Multi-species	97.9118
23865	2010	ID Screen_InfluenzaA_Antibody_Competition_Multi-species	94.5976
23423	2011	ID Screen_InfluenzaA_Antibody_Competition_Multi-species	98.4697
23639	2011	ID Screen_InfluenzaA_Antibody_Competition_Multi-species	98.202
23731	2011	ID Screen_InfluenzaA_Antibody_Competition_Multi-species	99.4647
23732	2011	ID Screen_InfluenzaA_Antibody_Competition_Multi-species	98.446
23826	2011	ID Screen_InfluenzaA_Antibody_Competition_Multi-species	88.2677
23831	2011	ID Screen_InfluenzaA_Antibody_Competition_Multi-species	95.1111
23937	2011	ID Screen_InfluenzaA_Antibody_Competition_Multi-species	92.4495
23939	2011	ID Screen_InfluenzaA_Antibody_Competition_Multi-species	95.2424
23966	2011	ID Screen_InfluenzaA_Antibody_Competition_Multi-species	93.178
23992	2011	ID Screen_InfluenzaA_Antibody_Competition_Multi-species	97.404
26018	2011	ID Screen_InfluenzaA_Antibody_Competition_Multi-species	98.7727
26044	2011	ID Screen_InfluenzaA_Antibody_Competition_Multi-species	96.7677
26047	2011	ID Screen_InfluenzaA_Antibody_Competition_Multi-species	99.2626
26050	2011	ID Screen_InfluenzaA_Antibody_Competition_Multi-species	96.5556
26054	2011	ID Screen_InfluenzaA_Antibody_Competition_Multi-species	95.8384
7753	2012	ID Screen_InfluenzaA_Antibody_Competition_Multi-species	93.6717
7951	2012	ID Screen_InfluenzaA_Antibody_Competition_Multi-species	94.9192
23347	2012	ID Screen_InfluenzaA_Antibody_Competition_Multi-species	99.5779
23361	2012	ID Screen_InfluenzaA_Antibody_Competition_Multi-species	98.3423
23393	2012	ID Screen_InfluenzaA_Antibody_Competition_Multi-species	100.696
23479	2012	ID Screen_InfluenzaA_Antibody_Competition_Multi-species	95.4795
23639	2012	ID Screen_InfluenzaA_Antibody_Competition_Multi-species	95.6399
23688	2012	ID Screen_InfluenzaA_Antibody_Competition_Multi-species	97.2879
23719	2012	ID Screen_InfluenzaA_Antibody_Competition_Multi-species	98.0923
23906	2012	ID Screen_InfluenzaA_Antibody_Competition_Multi-species	98.6299
23909	2012	ID Screen_InfluenzaA_Antibody_Competition_Multi-species	99.1393
23931	2012	ID Screen_InfluenzaA_Antibody_Competition_Multi-species	96.9848
23939	2012	ID Screen_InfluenzaA_Antibody_Competition_Multi-species	101.248
23952	2012	ID Screen_InfluenzaA_Antibody_Competition_Multi-species	99.8232
23980	2012	ID Screen_InfluenzaA_Antibody_Competition_Multi-species	104.762
23989	2012	ID Screen_InfluenzaA_Antibody_Competition_Multi-species	105.932
26009	2012	ID Screen_InfluenzaA_Antibody_Competition_Multi-species	108.804
26018	2012	ID Screen_InfluenzaA_Antibody_Competition_Multi-species	108.251
26025	2012	ID Screen_InfluenzaA_Antibody_Competition_Multi-species	101.896
26068	2012	ID Screen_InfluenzaA_Antibody_Competition_Multi-species	97.9545
26072	2012	ID Screen_InfluenzaA_Antibody_Competition_Multi-species	98.8434
26073	2012	ID Screen_InfluenzaA_Antibody_Competition_Multi-species	96.4293
26075	2012	ID Screen_InfluenzaA_Antibody_Competition_Multi-species	95.2929
26077	2012	ID Screen_InfluenzaA_Antibody_Competition_Multi-species	94.6566
26084	2012	ID Screen_InfluenzaA_Antibody_Competition_Multi-species	102.428
26088	2012	ID Screen_InfluenzaA_Antibody_Competition_Multi-species	81.9791
26095	2012	ID Screen_InfluenzaA_Antibody_Competition_Multi-species	100.961
26099	2012	ID Screen_InfluenzaA_Antibody_Competition_Multi-species	102.042
26102	2012	ID Screen_InfluenzaA_Antibody_Competition_Multi-species	101.128
26103	2012	ID Screen_InfluenzaA_Antibody_Competition_Multi-species	105.916
26106	2012	ID Screen_InfluenzaA_Antibody_Competition_Multi-species	90.9091
23868	2012	ID Screen_InfluenzaA_Antibody_Competition_Multi-species	99.298
26067	2012	ID Screen_InfluenzaA_Antibody_Competition_Multi-species	98.9697
26071	2012	ID Screen_InfluenzaA_Antibody_Competition_Multi-species	99.5657
23913	2012	ID Screen_InfluenzaA_Antibody_Competition_Multi-species	96.9256
26043	2012	ID Screen_InfluenzaA_Antibody_Competition_Multi-species	93.9563
23819	2012	ID Screen_InfluenzaA_Antibody_Competition_Multi-species	94.8239
23991	2012	ID Screen_InfluenzaA_Antibody_Competition_Multi-species	97.0981
23899	2012	ID Screen_InfluenzaA_Antibody_Competition_Multi-species	95.3143
26082	2012	ID Screen_InfluenzaA_Antibody_Competition_Multi-species	94.0856
23797	2012	ID Screen_InfluenzaA_Antibody_Competition_Multi-species	92.4204
26083	2012	ID Screen_InfluenzaA_Antibody_Competition_Multi-species	97.3944
26091	2012	ID Screen_InfluenzaA_Antibody_Competition_Multi-species	83.0113
26021	2012	ID Screen_InfluenzaA_Antibody_Competition_Multi-species	90.9062
26094	2012	ID Screen_InfluenzaA_Antibody_Competition_Multi-species	94.3389
23706	2012	ID Screen_InfluenzaA_Antibody_Competition_Multi-species	95.4113
23885	2012	ID Screen_InfluenzaA_Antibody_Competition_Multi-species	97.5399
23711	2012	ID Screen_InfluenzaA_Antibody_Competition_Multi-species	100.38
26101	2012	ID Screen_InfluenzaA_Antibody_Competition_Multi-species	99.6147
23785	2012	ID Screen_InfluenzaA_Antibody_Competition_Multi-species	96.7909
26175	2014	ID Screen_InfluenzaA_Antibody_Competition_Multi-species	98.514
23965	2014	ID Screen_InfluenzaA_Antibody_Competition_Multi-species	97.523
23952	2014	ID Screen_InfluenzaA_Antibody_Competition_Multi-species	98.947
23648	2014	ID Screen_InfluenzaA_Antibody_Competition_Multi-species	102.972
23985	2014	ID Screen_InfluenzaA_Antibody_Competition_Multi-species	101.548
26200	2014	ID Screen_InfluenzaA_Antibody_Competition_Multi-species	110.093
26201	2014	ID Screen_InfluenzaA_Antibody_Competition_Multi-species	99.195
23980	2014	ID Screen_InfluenzaA_Antibody_Competition_Multi-species	100.557
26205	2014	ID Screen_InfluenzaA_Antibody_Competition_Multi-species	102.167
26017	2014	ID Screen_InfluenzaA_Antibody_Competition_Multi-species	110.464
26204	2014	ID Screen_InfluenzaA_Antibody_Competition_Multi-species	108.793
26177	2014	ID Screen_InfluenzaA_Antibody_Competition_Multi-species	95.604
26206	2014	ID Screen_InfluenzaA_Antibody_Competition_Multi-species	103.653
23785	2014	ID Screen_InfluenzaA_Antibody_Competition_Multi-species	97.523
23575	2014	ID Screen_InfluenzaA_Antibody_Competition_Multi-species	107.678
23992	2014	ID Screen_InfluenzaA_Antibody_Competition_Multi-species	106.378
23686	2014	ID Screen_InfluenzaA_Antibody_Competition_Multi-species	102.91
23882	2014	ID Screen_InfluenzaA_Antibody_Competition_Multi-species	110.155
23909	2014	ID Screen_InfluenzaA_Antibody_Competition_Multi-species	108.978
23689	2014	ID Screen_InfluenzaA_Antibody_Competition_Multi-species	107.059
23683	2014	ID Screen_InfluenzaA_Antibody_Competition_Multi-species	105.944
23937	2014	ID Screen_InfluenzaA_Antibody_Competition_Multi-species	105.882
23996	2014	ID Screen_InfluenzaA_Antibody_Competition_Multi-species	107.616
23997	2014	ID Screen_InfluenzaA_Antibody_Competition_Multi-species	98.638
23741	2014	ID Screen_InfluenzaA_Antibody_Competition_Multi-species	108.483
23732	2014	ID Screen_InfluenzaA_Antibody_Competition_Multi-species	106.625
23711	2014	ID Screen_InfluenzaA_Antibody_Competition_Multi-species	108.731
26210	2014	ID Screen_InfluenzaA_Antibody_Competition_Multi-species	102.601
26209	2014	ID Screen_InfluenzaA_Antibody_Competition_Multi-species	101.858
26211	2014	ID Screen_InfluenzaA_Antibody_Competition_Multi-species	100.619
26208	2014	ID Screen_InfluenzaA_Antibody_Competition_Multi-species	100.743
26126	2014	ID Screen_InfluenzaA_Antibody_Competition_Multi-species	110.341
26043	2014	ID Screen_InfluenzaA_Antibody_Competition_Multi-species	107.616
26021	2014	ID Screen_InfluenzaA_Antibody_Competition_Multi-species	95.789
26135	2014	ID Screen_InfluenzaA_Antibody_Competition_Multi-species	112.508
23495	2014	ID Screen_InfluenzaA_Antibody_Competition_Multi-species	110.279
23944	2014	ID Screen_InfluenzaA_Antibody_Competition_Multi-species	104.458
23287	2014	ID Screen_InfluenzaA_Antibody_Competition_Multi-species	107.554
23797	2014	ID Screen_InfluenzaA_Antibody_Competition_Multi-species	102.477
26217	2014	ID Screen_InfluenzaA_Antibody_Competition_Multi-species	106.254
26220	2014	ID Screen_InfluenzaA_Antibody_Competition_Multi-species	97.771
26216	2014	ID Screen_InfluenzaA_Antibody_Competition_Multi-species	100.31
26219	2014	ID Screen_InfluenzaA_Antibody_Competition_Multi-species	106.44
26218	2014	ID Screen_InfluenzaA_Antibody_Competition_Multi-species	100.248
23682	2014	ID Screen_InfluenzaA_Antibody_Competition_Multi-species	103.777
26215	2014	ID Screen_InfluenzaA_Antibody_Competition_Multi-species	96.904
26107	2014	ID Screen_InfluenzaA_Antibody_Competition_Multi-species	99.319
23872	2014	ID Screen_InfluenzaA_Antibody_Competition_Multi-species	103.344
26212	2014	ID Screen_InfluenzaA_Antibody_Competition_Multi-species	106.749
23927	2014	ID Screen_InfluenzaA_Antibody_Competition_Multi-species	101.176
23916	2014	ID Screen_InfluenzaA_Antibody_Competition_Multi-species	4.768
26214	2014	ID Screen_InfluenzaA_Antibody_Competition_Multi-species	104.458
26213	2014	ID Screen_InfluenzaA_Antibody_Competition_Multi-species	102.786
26221	2014	ID Screen_InfluenzaA_Antibody_Competition_Multi-species	105.263
23881	2014	ID Screen_InfluenzaA_Antibody_Competition_Multi-species	106.687
26179	2014	ID Screen_InfluenzaA_Antibody_Competition_Multi-species	109.969
26024	2014	ID Screen_InfluenzaA_Antibody_Competition_Multi-species	110.526
26224	2014	ID Screen_InfluenzaA_Antibody_Competition_Multi-species	102.539
7968	2014	ID Screen_InfluenzaA_Antibody_Competition_Multi-species	106.935
26207	2014	ID Screen_InfluenzaA_Antibody_Competition_Multi-species	108.173
26173	2014	ID Screen_InfluenzaA_Antibody_Competition_Multi-species	109.598
26013	2014	ID Screen_InfluenzaA_Antibody_Competition_Multi-species	111.331
23219	2014	ID Screen_InfluenzaA_Antibody_Competition_Multi-species	105.697
26223	2014	ID Screen_InfluenzaA_Antibody_Competition_Multi-species	105.015
26226	2014	ID Screen_InfluenzaA_Antibody_Competition_Multi-species	103.158
26225	2014	ID Screen_InfluenzaA_Antibody_Competition_Multi-species	101.176
23956	2014	ID Screen_InfluenzaA_Antibody_Competition_Multi-species	94.613
26113	2014	ID Screen_InfluenzaA_Antibody_Competition_Multi-species	106.316
26296	2022	ID Screen_InfluenzaA_Antibody_Competition_Multi-species	97.025
23980	2022	ID Screen_InfluenzaA_Antibody_Competition_Multi-species	99.688
26282	2022	ID Screen_InfluenzaA_Antibody_Competition_Multi-species	94.814
23992	2022	ID Screen_InfluenzaA_Antibody_Competition_Multi-species	115.666
26339	2022	ID Screen_InfluenzaA_Antibody_Competition_Multi-species	108.297
23937	2022	ID Screen_InfluenzaA_Antibody_Competition_Multi-species	104.211
26043	2022	ID Screen_InfluenzaA_Antibody_Competition_Multi-species	109.659
23689	2022	ID Screen_InfluenzaA_Antibody_Competition_Multi-species	108.05
23882	2022	ID Screen_InfluenzaA_Antibody_Competition_Multi-species	109.659
26240	2022	ID Screen_InfluenzaA_Antibody_Competition_Multi-species	110.402
26052	2022	ID Screen_InfluenzaA_Antibody_Competition_Multi-species	105.759
26411	2022	ID Screen_InfluenzaA_Antibody_Competition_Multi-species	108.235
26408	2022	ID Screen_InfluenzaA_Antibody_Competition_Multi-species	109.164
26406	2022	ID Screen_InfluenzaA_Antibody_Competition_Multi-species	115.046
26404	2022	ID Screen_InfluenzaA_Antibody_Competition_Multi-species	106.873
26171	2022	ID Screen_InfluenzaA_Antibody_Competition_Multi-species	97.337
26038	2022	ID Screen_InfluenzaA_Antibody_Competition_Multi-species	108.978
26403	2022	ID Screen_InfluenzaA_Antibody_Competition_Multi-species	104.458
26358	2022	ID Screen_InfluenzaA_Antibody_Competition_Multi-species	111.146
23703	2022	ID Screen_InfluenzaA_Antibody_Competition_Multi-species	111.95
26310	2022	ID Screen_InfluenzaA_Antibody_Competition_Multi-species	109.164
26399	2022	ID Screen_InfluenzaA_Antibody_Competition_Multi-species	112.26
26335	2022	ID Screen_InfluenzaA_Antibody_Competition_Multi-species	106.563
26255	2022	ID Screen_InfluenzaA_Antibody_Competition_Multi-species	106.502
26295	2022	ID Screen_InfluenzaA_Antibody_Competition_Multi-species	105.697
26380	2022	ID Screen_InfluenzaA_Antibody_Competition_Multi-species	107.121
23952	2022	ID Screen_InfluenzaA_Antibody_Competition_Multi-species	109.536
26295	2023	ID Screen_InfluenzaA_Antibody_Competition_Multi-species	10.655
26394	2023	ID Screen_InfluenzaA_Antibody_Competition_Multi-species	7.198
26236	2023	ID Screen_InfluenzaA_Antibody_Competition_Multi-species	38.084
23937	2023	ID Screen_InfluenzaA_Antibody_Competition_Multi-species	12.638
26283	2023	ID Screen_InfluenzaA_Antibody_Competition_Multi-species	15.925
26339	2023	ID Screen_InfluenzaA_Antibody_Competition_Multi-species	99.462
26052	2023	ID Screen_InfluenzaA_Antibody_Competition_Multi-species	97.138
26240	2023	ID Screen_InfluenzaA_Antibody_Competition_Multi-species	96.798
26420	2023	ID Screen_InfluenzaA_Antibody_Competition_Multi-species	94.588
26084	2023	ID Screen_InfluenzaA_Antibody_Competition_Multi-species	67.668
26412	2023	ID Screen_InfluenzaA_Antibody_Competition_Multi-species	10.145
26296	2023	ID Screen_InfluenzaA_Antibody_Competition_Multi-species	97.478
26438	2023	ID Screen_InfluenzaA_Antibody_Competition_Multi-species	30.717
26436	2023	ID Screen_InfluenzaA_Antibody_Competition_Multi-species	49.872
26439	2023	ID Screen_InfluenzaA_Antibody_Competition_Multi-species	7.538
26254	2023	ID Screen_InfluenzaA_Antibody_Competition_Multi-species	5.271
26434	2023	ID Screen_InfluenzaA_Antibody_Competition_Multi-species	25.673
23771	2023	ID Screen_InfluenzaA_Antibody_Competition_Multi-species	25.503
23980	2023	ID Screen_InfluenzaA_Antibody_Competition_Multi-species	78.833
26431	2023	ID Screen_InfluenzaA_Antibody_Competition_Multi-species	49.022
26432	2023	ID Screen_InfluenzaA_Antibody_Competition_Multi-species	18.986
26430	2023	ID Screen_InfluenzaA_Antibody_Competition_Multi-species	36.101
23956	2023	ID Screen_InfluenzaA_Antibody_Competition_Multi-species	91.697
26310	2023	ID Screen_InfluenzaA_Antibody_Competition_Multi-species	9.634
26426	2023	ID Screen_InfluenzaA_Antibody_Competition_Multi-species	41.315
26424	2023	ID Screen_InfluenzaA_Antibody_Competition_Multi-species	22.046
26380	2023	ID Screen_InfluenzaA_Antibody_Competition_Multi-species	72.882
26425	2023	ID Screen_InfluenzaA_Antibody_Competition_Multi-species	15.585
26365	2023	ID Screen_InfluenzaA_Antibody_Competition_Multi-species	39.955
26281	2023	ID Screen_InfluenzaA_Antibody_Competition_Multi-species	102.749
26363	2023	ID Screen_InfluenzaA_Antibody_Competition_Multi-species	101.105
26021	2023	ID Screen_InfluenzaA_Antibody_Competition_Multi-species	95.154
26047	2023	ID Screen_InfluenzaA_Antibody_Competition_Multi-species	5.667
23992	2023	ID Screen_InfluenzaA_Antibody_Competition_Multi-species	59.96
26392	2023	ID Screen_InfluenzaA_Antibody_Competition_Multi-species	22.103
23816	2023	ID Screen_InfluenzaA_Antibody_Competition_Multi-species	33.324
23980	2024	ID Screen_InfluenzaA_Antibody_Competition_Multi-species	7.878
26284	2024	ID Screen_InfluenzaA_Antibody_Competition_Multi-species	3.004
23798	2024	ID Screen_InfluenzaA_Antibody_Competition_Multi-species	16.492
26146	2024	ID Screen_InfluenzaA_Antibody_Competition_Multi-species	3.854
26441	2024	ID Screen_InfluenzaA_Antibody_Competition_Multi-species	4.25
26052	2024	ID Screen_InfluenzaA_Antibody_Competition_Multi-species	13.035
26308	2024	ID Screen_InfluenzaA_Antibody_Competition_Multi-species	10.371
23913	2024	ID Screen_InfluenzaA_Antibody_Competition_Multi-species	77.756
26043	2024	ID Screen_InfluenzaA_Antibody_Competition_Multi-species	8.104
26420	2024	ID Screen_InfluenzaA_Antibody_Competition_Multi-species	48.002
26447	2024	ID Screen_InfluenzaA_Antibody_Competition_Multi-species	34.174
26171	2024	ID Screen_InfluenzaA_Antibody_Competition_Multi-species	7.594
26126	2024	ID Screen_InfluenzaA_Antibody_Competition_Multi-species	27.373
23882	2024	ID Screen_InfluenzaA_Antibody_Competition_Multi-species	29.073
26240	2024	ID Screen_InfluenzaA_Antibody_Competition_Multi-species	36.328
26345	2024	ID Screen_InfluenzaA_Antibody_Competition_Multi-species	18.986
26444	2024	ID Screen_InfluenzaA_Antibody_Competition_Multi-species	97.591
26414	2024	ID Screen_InfluenzaA_Antibody_Competition_Multi-species	3.91
26131	2024	ID Screen_InfluenzaA_Antibody_Competition_Multi-species	12.241
26022	2024	ID Screen_InfluenzaA_Antibody_Competition_Multi-species	29.357
23840	2024	ID Screen_InfluenzaA_Antibody_Competition_Multi-species	10.258
26241	2024	ID Screen_InfluenzaA_Antibody_Competition_Multi-species	8.614
26455	2024	ID Screen_InfluenzaA_Antibody_Competition_Multi-species	9.521
26214	2024	ID Screen_InfluenzaA_Antibody_Competition_Multi-species	52.649
26405	2024	ID Screen_InfluenzaA_Antibody_Competition_Multi-species	34.741
26450	2024	ID Screen_InfluenzaA_Antibody_Competition_Multi-species	71.238
26448	2024	ID Screen_InfluenzaA_Antibody_Competition_Multi-species	5.951
26442	2025	ID Screen_InfluenzaA_Antibody_Competition_Multi-species	6.234
26135	2025	ID Screen_InfluenzaA_Antibody_Competition_Multi-species	6.934
26211	2025	ID Screen_InfluenzaA_Antibody_Competition_Multi-species	11.965
26263	2025	ID Screen_InfluenzaA_Antibody_Competition_Multi-species	11.013
26477	2025	ID Screen_InfluenzaA_Antibody_Competition_Multi-species	63.902
23933	2025	ID Screen_InfluenzaA_Antibody_Competition_Multi-species	17.947
26214	2025	ID Screen_InfluenzaA_Antibody_Competition_Multi-species	5.982
26405	2025	ID Screen_InfluenzaA_Antibody_Competition_Multi-species	49.422
23936	2025	ID Screen_InfluenzaA_Antibody_Competition_Multi-species	4.555
26126	2025	ID Screen_InfluenzaA_Antibody_Competition_Multi-species	54.385
26282	2025	ID Screen_InfluenzaA_Antibody_Competition_Multi-species	3.854
26308	2025	ID Screen_InfluenzaA_Antibody_Competition_Multi-species	14.168
26013	2025	ID Screen_InfluenzaA_Antibody_Competition_Multi-species	102.125
26283	2025	ID Screen_InfluenzaA_Antibody_Competition_Multi-species	59.677
26131	2025	ID Screen_InfluenzaA_Antibody_Competition_Multi-species	4.987
26284	2025	ID Screen_InfluenzaA_Antibody_Competition_Multi-species	8.274
26017	2025	ID Screen_InfluenzaA_Antibody_Competition_Multi-species	21.536
26295	2025	ID Screen_InfluenzaA_Antibody_Competition_Multi-species	38.368
26465	2025	ID Screen_InfluenzaA_Antibody_Competition_Multi-species	19.099
26394	2025	ID Screen_InfluenzaA_Antibody_Competition_Multi-species	5.781
26171	2025	ID Screen_InfluenzaA_Antibody_Competition_Multi-species	11.421
26345	2025	ID Screen_InfluenzaA_Antibody_Competition_Multi-species	28.552
26476	2025	ID Screen_InfluenzaA_Antibody_Competition_Multi-species	11.845
23882	2025	ID Screen_InfluenzaA_Antibody_Competition_Multi-species	22.499
26240	2025	ID Screen_InfluenzaA_Antibody_Competition_Multi-species	3.854
26102	2025	ID Screen_InfluenzaA_Antibody_Competition_Multi-species	58.26
26052	2025	ID Screen_InfluenzaA_Antibody_Competition_Multi-species	21.649
23980	2025	ID Screen_InfluenzaA_Antibody_Competition_Multi-species	7.538
26433	2025	ID Screen_InfluenzaA_Antibody_Competition_Multi-species	7.708
23956	2025	ID Screen_InfluenzaA_Antibody_Competition_Multi-species	8.218
26470	2025	ID Screen_InfluenzaA_Antibody_Competition_Multi-species	4.194
26471	2025	ID Screen_InfluenzaA_Antibody_Competition_Multi-species	25.446
26469	2025	ID Screen_InfluenzaA_Antibody_Competition_Multi-species	4.307
26254	2025	ID Screen_InfluenzaA_Antibody_Competition_Multi-species	11.618
26468	2025	ID Screen_InfluenzaA_Antibody_Competition_Multi-species	5.271
26467	2025	ID Screen_InfluenzaA_Antibody_Competition_Multi-species	6.347
26443	2025	ID Screen_InfluenzaA_Antibody_Competition_Multi-species	3.344
26236	2025	ID Screen_InfluenzaA_Antibody_Competition_Multi-species	52.821
