## Appendix Table 5 for "Highly Pathogenic Avian Influenza H5N5 in a Polar Bear and Atlantic Walrus, Svalbard, 2026, with Widespread Seroconversion in Polar Bears"

### Sheet: App Table5_anti-H5_HI
Appendix Table 5. Titres of individual polar bear in haemagglutination inhibition test using a H5 clade 2.3.4.4b antigen, collected in Svalbard between 2023 and 2025
ID	Year	Assay	Antigen	Titre
23936	2025	haemagglutination_inhibition	H5N1_clade2-3-4-4b	40
23956	2025	haemagglutination_inhibition	H5N1_clade2-3-4-4b	20
26043	2024	haemagglutination_inhibition	H5N1_clade2-3-4-4b	20
26126	2024	haemagglutination_inhibition	H5N1_clade2-3-4-4b	20
26131	2024	haemagglutination_inhibition	H5N1_clade2-3-4-4b	20
26131	2025	haemagglutination_inhibition	H5N1_clade2-3-4-4b	20
26214	2025	haemagglutination_inhibition	H5N1_clade2-3-4-4b	20
26236	2025	haemagglutination_inhibition	H5N1_clade2-3-4-4b	20
26241	2024	haemagglutination_inhibition	H5N1_clade2-3-4-4b	20
26263	2025	haemagglutination_inhibition	H5N1_clade2-3-4-4b	20
26284	2024	haemagglutination_inhibition	H5N1_clade2-3-4-4b	320
26284	2025	haemagglutination_inhibition	H5N1_clade2-3-4-4b	40
26308	2024	haemagglutination_inhibition	H5N1_clade2-3-4-4b	20
26308	2025	haemagglutination_inhibition	H5N1_clade2-3-4-4b	20
26310	2023	haemagglutination_inhibition	H5N1_clade2-3-4-4b	20
26345	2024	haemagglutination_inhibition	H5N1_clade2-3-4-4b	20
26392	2023	haemagglutination_inhibition	H5N1_clade2-3-4-4b	40
26394	2023	haemagglutination_inhibition	H5N1_clade2-3-4-4b	20
26405	2024	haemagglutination_inhibition	H5N1_clade2-3-4-4b	40
26405	2025	haemagglutination_inhibition	H5N1_clade2-3-4-4b	20
26412	2023	haemagglutination_inhibition	H5N1_clade2-3-4-4b	20
26414	2024	haemagglutination_inhibition	H5N1_clade2-3-4-4b	20
26425	2023	haemagglutination_inhibition	H5N1_clade2-3-4-4b	20
26430	2023	haemagglutination_inhibition	H5N1_clade2-3-4-4b	20
26432	2023	haemagglutination_inhibition	H5N1_clade2-3-4-4b	20
26441	2024	haemagglutination_inhibition	H5N1_clade2-3-4-4b	40
26442	2025	haemagglutination_inhibition	H5N1_clade2-3-4-4b	20
26443	2025	haemagglutination_inhibition	H5N1_clade2-3-4-4b	20
26447	2024	haemagglutination_inhibition	H5N1_clade2-3-4-4b	20
26467	2025	haemagglutination_inhibition	H5N1_clade2-3-4-4b	20
26468	2025	haemagglutination_inhibition	H5N1_clade2-3-4-4b	40
26469	2025	haemagglutination_inhibition	H5N1_clade2-3-4-4b	40
26471	2025	haemagglutination_inhibition	H5N1_clade2-3-4-4b	20
na	2025	haemagglutination_inhibition	H5N1_clade2-3-4-4b	20
23816	2023	haemagglutination_inhibition	H5N1_clade2-3-4-4b	10
26084	2023	haemagglutination_inhibition	H5N1_clade2-3-4-4b	10
26426	2023	haemagglutination_inhibition	H5N1_clade2-3-4-4b	10
26380	2023	haemagglutination_inhibition	H5N1_clade2-3-4-4b	10
26424	2023	haemagglutination_inhibition	H5N1_clade2-3-4-4b	10
23771	2023	haemagglutination_inhibition	H5N1_clade2-3-4-4b	10
26434	2023	haemagglutination_inhibition	H5N1_clade2-3-4-4b	10
26431	2023	haemagglutination_inhibition	H5N1_clade2-3-4-4b	10
23980	2023	haemagglutination_inhibition	H5N1_clade2-3-4-4b	10
26436	2023	haemagglutination_inhibition	H5N1_clade2-3-4-4b	10
26438	2023	haemagglutination_inhibition	H5N1_clade2-3-4-4b	10
26254	2023	haemagglutination_inhibition	H5N1_clade2-3-4-4b	10
26439	2023	haemagglutination_inhibition	H5N1_clade2-3-4-4b	10
26365	2023	haemagglutination_inhibition	H5N1_clade2-3-4-4b	10
23992	2023	haemagglutination_inhibition	H5N1_clade2-3-4-4b	10
26047	2023	haemagglutination_inhibition	H5N1_clade2-3-4-4b	10
26283	2023	haemagglutination_inhibition	H5N1_clade2-3-4-4b	10
23937	2023	haemagglutination_inhibition	H5N1_clade2-3-4-4b	10
26295	2023	haemagglutination_inhibition	H5N1_clade2-3-4-4b	10
26236	2023	haemagglutination_inhibition	H5N1_clade2-3-4-4b	10
26420	2024	haemagglutination_inhibition	H5N1_clade2-3-4-4b	10
26171	2024	haemagglutination_inhibition	H5N1_clade2-3-4-4b	10
26240	2024	haemagglutination_inhibition	H5N1_clade2-3-4-4b	10
23882	2024	haemagglutination_inhibition	H5N1_clade2-3-4-4b	10
23980	2024	haemagglutination_inhibition	H5N1_clade2-3-4-4b	10
26146	2024	haemagglutination_inhibition	H5N1_clade2-3-4-4b	10
23798	2024	haemagglutination_inhibition	H5N1_clade2-3-4-4b	10
26052	2024	haemagglutination_inhibition	H5N1_clade2-3-4-4b	10
23913	2024	haemagglutination_inhibition	H5N1_clade2-3-4-4b	10
23840	2024	haemagglutination_inhibition	H5N1_clade2-3-4-4b	10
26022	2024	haemagglutination_inhibition	H5N1_clade2-3-4-4b	10
26214	2024	haemagglutination_inhibition	H5N1_clade2-3-4-4b	10
26455	2024	haemagglutination_inhibition	H5N1_clade2-3-4-4b	10
26450	2024	haemagglutination_inhibition	H5N1_clade2-3-4-4b	10
26448	2024	haemagglutination_inhibition	H5N1_clade2-3-4-4b	10
26295	2025	haemagglutination_inhibition	H5N1_clade2-3-4-4b	10
26017	2025	haemagglutination_inhibition	H5N1_clade2-3-4-4b	10
26394	2025	haemagglutination_inhibition	H5N1_clade2-3-4-4b	10
26465	2025	haemagglutination_inhibition	H5N1_clade2-3-4-4b	10
26282	2025	haemagglutination_inhibition	H5N1_clade2-3-4-4b	10
26171	2025	haemagglutination_inhibition	H5N1_clade2-3-4-4b	10
26126	2025	haemagglutination_inhibition	H5N1_clade2-3-4-4b	10
26476	2025	haemagglutination_inhibition	H5N1_clade2-3-4-4b	10
26345	2025	haemagglutination_inhibition	H5N1_clade2-3-4-4b	10
26240	2025	haemagglutination_inhibition	H5N1_clade2-3-4-4b	10
23882	2025	haemagglutination_inhibition	H5N1_clade2-3-4-4b	10
26052	2025	haemagglutination_inhibition	H5N1_clade2-3-4-4b	10
26102	2025	haemagglutination_inhibition	H5N1_clade2-3-4-4b	10
26433	2025	haemagglutination_inhibition	H5N1_clade2-3-4-4b	10
23980	2025	haemagglutination_inhibition	H5N1_clade2-3-4-4b	10
26254	2025	haemagglutination_inhibition	H5N1_clade2-3-4-4b	10
26283	2025	haemagglutination_inhibition	H5N1_clade2-3-4-4b	10
26477	2025	haemagglutination_inhibition	H5N1_clade2-3-4-4b	10
23933	2025	haemagglutination_inhibition	H5N1_clade2-3-4-4b	10
26211	2025	haemagglutination_inhibition	H5N1_clade2-3-4-4b	10
26135	2025	haemagglutination_inhibition	H5N1_clade2-3-4-4b	10
0	0
0	0
0	0
0	0
0	0
0	0
0	0
0	0
0	0
0	0
0	0
0	0
0	0
0	0
0	0
0	0
0	0
0	0
0	0
0	0
0	0
0	0
0	0
0	0
0	0
0	0
0	0
0	0
0	0
0	0
0	0
0	0
0	0
0	0
0	0
0	0
0	0
0	0
0	0
0	0
0	0
0	0
0	0
0	0
0	0
0	0
0	0
0	0
0	0
0	0
0	0
0	0
0	0
0	0
0	0
0	0
0	0
0	0
0	0
0	0
0	0
0	0
0	0
0	0
0	0
0	0
0	0
0	0
0	0
0	0
0	0
0	0
0	0
0	0
0	0
0	0
0	0
0	0
0	0
0	0
0	0
0	0
0	0
0	0
0	0
0	0
0	0
0	0
0	0
0	0
0	0
0	0
0	0
0	0
0	0
0	0
0	0
0	0
0	0
0	0
0	0
0	0
0	0
0	0
0	0
0	0
0	0
0	0
0	0
0	0
0	0
0	0
0	0
0	0
0	0
0	0
0	0
0	0
0	0
0	0
0	0
0	0
0	0
0	0
0	0
0	0
0	0
0	0
0	0
0	0
0	0
0	0
0	0
0	0
0	0
0	0
0	0
0	0
0	0
0	0
0	0
0	0
0	0
0	0
0	0
0	0
0	0
0	0
0	0
0	0
0	0
0	0
0	0
0	0
0	0
0	0
0	0
0	0
0	0
0	0
0	0
0	0
0	0
0	0
0	0
0	0
0	0
0	0
0	0
0	0
0	0
0	0
0	0
0	0
0	0
0	0
0	0
0	0
0	0
0	0
0	0
0	0
0	0
0	0
0	0
0	0
0	0
0	0
0	0
0	0
0	0
0	0
0	0
0	0
0	0
0	0
0	0
0	0
0	0
0	0
0	0
0	0
0	0
0	0
0	0
0	0
0	0
0	0
0	0
0	0
0	0
0	0
0	0
0	0
0	0
0	0
0	0
0	0
0	0
0	0
0	0
0	0
0	0
0	0
0	0
0	0
0	0
0	0
0	0
0	0
0	0
0	0
0	0
0	0
0	0
0	0
0	0
0	0
0	0
0	0
0	0
0	0
0	0
0	0
0	0
0	0
0	0
0	0
0	0
0	0
0	0
0	0
0	0
0	0
