## Appendix Table 6 for "Highly Pathogenic Avian Influenza H5N5 in a Polar Bear and Atlantic Walrus, Svalbard, 2026, with Widespread Seroconversion in Polar Bears"

### Sheet: App Table 6
Appendix Table 6. Nucleotide-consensus sequence differences and associated minor variants in HPAIV H5N5 genomes obtained from the polar bear and walrus carcasses, Svalbard, May 2026.
			Allele		Frequency (%)		Count
Sample-ID	Segment	Position	Majority	Minority	Majority	Minority	Total	Majority	Minority	GISAID Consensus
A/Polar_bear/Norway/2026-80-38-1-4/2026	PB1	208	G	A	75.10	23.91	1380	1036	330	R
A/Polar_bear/Norway/2026-80-38-1-4/2026	PA	1464	A	G	78.75	21.21	2824	2224	599	R
A/Polar_bear/Norway/2026-80-38-1-4/2026	PA	1465	A	T	79.20	20.59	2890	2289	595	W
A/Walrus/Norway/2026-80-37-1-4/2026	PB1	208	G	A	93.22	6.56	915	853	60	G
A/Walrus/Norway/2026-80-37-1-4/2026	PA	1464	G	A	94.30	5.56	2105	1985	117	G
A/Walrus/Norway/2026-80-37-1-4/2026	PA	1465	T	A	94.02	5.50	2108	1982	116	T
